# An Integrated Systems Biology Approach Identifies the Proteasome as a Critical Host Machinery for ZIKV and DENV Replication

**DOI:** 10.1101/2020.03.04.976548

**Authors:** Guang Song, Emily M. Lee, Jianbo Pan, Miao Xu, Hee-Sool Rho, Yichen Cheng, Nadia Whitt, Shu Yang, Jennifer Kouznetsova, Carleen Klumpp-Thomas, Samuel G. Michael, Cedric Moore, Ki-Jun Yoon, Kimberly M. Christian, Anton Simeonov, Wenwei Huang, Menghang Xia, Ruili Huang, Madhu Lal-Nag, Hengli Tang, Wei Zheng, Jiang Qian, Hongjun Song, Guo-li Ming, Heng Zhu

**Affiliations:** Department of Pharmacology & Molecular Sciences; Johns Hopkins School of Medicine, Baltimore, MD 21205, USA; Department of Biological Science, Florida State University, Tallahassee, FL, 32306, USA; Department of Ophthalmology; Johns Hopkins School of Medicine, Baltimore, MD 21205, USA; National Center for Advancing Translational Sciences, National Institutes of Health, Bethesda, MD 20892, USA; Sir Run Run Shaw Hospital, Zhejiang University School of Medicine, Hangzhou, 310016, China; Institute for Cell Engineering, Johns Hopkins University School of Medicine, Baltimore, MD 21205, USA; Department of Neuroscience and Mahoney Institute for Neurosciences, Perelman School for Medicine, University of Pennsylvania, Philadelphia, PA 19104, USA; Department of Cell and Developmental Biology, Perelman School for Medicine, University of Pennsylvania, Philadelphia, PA 19104, USA; Institute for Regenerative Medicine, Perelman School for Medicine, University of Pennsylvania, Philadelphia, PA 19104, USA; The Epigenetics Institute, Perelman School for Medicine, University of Pennsylvania, Philadelphia, PA 19104, USA

**Keywords:** Protein-protein interaction, RNAi screening, Chemical genetics screening

## Abstract

The Zika (ZIKV) and dengue (DENV) flaviviruses exhibit similar replicative processes but distinct clinical outcomes. A systematic understanding of virus-host protein-protein interaction networks can reveal cellular pathways critical to viral replication and disease pathogenesis. Here we employed three independent systems biology approaches toward this goal. First, protein array analysis of direct interactions between individual ZIKV/DENV viral proteins and 20,240 human proteins revealed multiple conserved cellular pathways and protein complexes, including proteasome complexes. Second, an RNAi screen of 10,415 druggable genes to identify host proteins required for ZIKV infection uncovered proteasome proteins. Third, a high-throughput screening of 6,016 bioactive compounds for ZIKV inhibitors yielded 134 effective compounds, including six proteasome inhibitors that suppress both ZIKV and DENV replication. Integrative analyses of these orthogonal datasets pinpoints proteasome as critical host machinery for ZIKV/DENV replication. Our study provides multi-omics datasets for further studies of flavivirus-host interactions, disease pathogenesis, and new drug targets.
