## Supplemental Table S1 for "An Integrated Systems Biology Approach Identifies the Proteasome as a Critical Host Machinery for ZIKV and DENV Replication"

### Sheet: ZIKV ORF Primers
Supplemental Table S1 Primers for cloning ZIKV ORFs
ORFs	Proteins	Direction	Full primer
Anchored core protein	prC	F	GGGGACAAGTTTGTACAAAAAAGCAGGCTTCATG ATGAAAAACCCAAAGAAGAAATC
		R	GGGGACCACTTTGTACAAGAAAGCTGGGTTTTA TGCCATAGCTGTAGTCAGCA
Mature Matrix Protein	M	F	GGGGACAAGTTTGTACAAAAAAGCAGGCTTCATG GCCGTGACGCTCCCTT
		R	GGGGACCACTTTGTACAAGAAAGCTGGGTTTTA ACTGTATGCTGGGGCAATC
PreMature Matrix Protein	PrM	F	GGGGACAAGTTTGTACAAAAAAGCAGGCTTCATG GCAGAGATCACTAGACGAGGG
		R	GGGGACCACTTTGTACAAGAAAGCTGGGTTTTA ACTGTATGCTGGGGCAATC
Nonstructural protein 4A	NS4A	F	GGGGACAAGTTTGTACAAAAAAGCAGGCTTCATG GGAGCGGCTTTGGGAG
		R	GGGGACCACTTTGTACAAGAAAGCTGGGTTTTA TCTTTGCTTCTCTGGCTCG
Nonstructural protein 2B	NS2B	F	GGGGACAAGTTTGTACAAAAAAGCAGGCTTCATG AGCTGGCCCCCTAGTGA
		R	GGGGACCACTTTGTACAAGAAAGCTGGGTTTTA CCTTTTCCCAGTCTTCACATAC
Nonstructural protein 4A-2K Protein	NS4A+2K	F	GGGGACAAGTTTGTACAAAAAAGCAGGCTTCATG GGAGCGGCTTTGGGAG
		R	GGGGACCACTTTGTACAAGAAAGCTGGGTTTTA TGCAGTTATCAAACCTAGAAGGC
Nonstructural protein 2A	NS2A	F	GGGGACAAGTTTGTACAAAAAAGCAGGCTTCATG GGGTCAACCGATCATATGG
		R	GGGGACCACTTTGTACAAGAAAGCTGGGTTTTA CCGCTTCCCACTCCTTG
Nonstructural protein 4B	NS4B	F	GGGGACAAGTTTGTACAAAAAAGCAGGCTTCATG AACGAACTTGGATGGCTG
		R	GGGGACCACTTTGTACAAGAAAGCTGGGTTTTA ACGTCTCTTAACCAAGCCAGC
2K Protein+Nonstructural protein 4B	2K+NS4B	F	GGGGACAAGTTTGTACAAAAAAGCAGGCTTCATG TCTCCCCAAGATAACCAGATG
		R	GGGGACCACTTTGTACAAGAAAGCTGGGTTTTA ACGTCTCTTAACCAAGCCAGC
Nonstructural protein 1	NS1	F	GGGGACAAGTTTGTACAAAAAAGCAGGCTTCATG GACGTGGGGTGCTCAGT
		R	GGGGACCACTTTGTACAAGAAAGCTGGGTTTTA CGCTGTCACCATTGACCT
Nonstructural protein 1 (Cambodian strain)	NS1(C)	F	GGGGACAAGTTTGTACAAAAAAGCAGGCTTC GATGTGGGGTGCTCG
		R	GGGGACCACTTTGTACAAGAAAGCTGGGTTTTA TGCAGTCACCATTGACCT
Envelope Protein	En	F	GGGGACAAGTTTGTACAAAAAAGCAGGCTTCATG ATCAGGTGCATTGGAGTCA
		R	GGGGACCACTTTGTACAAGAAAGCTGGGTTTTA AGCAGAAACAGCCGTGG
Nonstructural protein 3	NS3	F	GGGGACAAGTTTGTACAAAAAAGCAGGCTTCATG AGTGGTGCCCTCTGGG
		R	GGGGACCACTTTGTACAAGAAAGCTGGGTTTTA TCTTTTTCCAGCGGCG
Nonstructural protein 5	NS5	F	GGGGACAAGTTTGTACAAAAAAGCAGGCTTCATG GGAGGTGGGACGGGA
		R	GGGGACCACTTTGTACAAGAA AGC TGG GT G CAACACTCCGGGTGTGG

### Sheet: DENV ORF Primers
Supplemental Table S1 Primers for cloning DENV ORFs
ORFs	Proteins	Direction	Full primer
Virion capsid protein	C	F	GGGGACAAGTTTGTACAAAAAAGCAGGCTTC ATGAACAACCAACGGAAAAAG
		R	GGGGACCACTTTGTACAAGAAAGCTGGGTTTTA TCTTTTTCTTCTATTCATTATGCT
Anchored capsid protein	prC	F	GGGGACAAGTTTGTACAAAAAAGCAGGCTTC ATGAACAACCAACGGAAAAAG
		R	GGGGACCACTTTGTACAAGAAAGCTGGGTTTTA CGCCAGGGCTGT
Membrane glycoprotein	M	F	GGGGACAAGTTTGTACAAAAAAGCAGGCTTCATG TCCGTCGCACTGGCC
		R	GGGGACCACTTTGTACAAGAAAGCTGGGTTTTA GGCCATGGATGGTGTTAC
Membrane glycoprotein precursor	prM	F	GGGGACAAGTTTGTACAAAAAAGCAGGCTTCATG TTCCATCTGACCACACGAG
		R	GGGGACCACTTTGTACAAGAAAGCTGGGTTTTA GGCCATGGATGGTGTTAC
Nonstructural protein 4A	NS4A	F	GGGGACAAGTTTGTACAAAAAAGCAGGCTTCATG AGCGTCTCAGGTGATCTAATATTAGA
		R	GGGGACCACTTTGTACAAGAAAGCTGGGTTTTA GCGTTGTCTGTCTGGCTC
Nonstructural protein 2B	NS2B	F	GGGGACAAGTTTGTACAAAAAAGCAGGCTTCATG AGTTGGCCCCTCAATGA
		R	GGGGACCACTTTGTACAAGAAAGCTGGGTTTTA TCTCTGTTTCTTTTTCTGCCA
Non-structural protein 4A + Peptide 2k	NS4A+2K	F	GGGGACAAGTTTGTACAAAAAAGCAGGCTTCATG AGCGTCTCAGGTGATCTAATATTAGA
		R	GGGGACCACTTTGTACAAGAAAGCTGGGTTTTA GGCTGCTACTGTCAATATCATG
Nonstructural protein 2A	NS2A	F	GGGGACAAGTTTGTACAAAAAAGCAGGCTTCATG GGGTCAGGAGAAGTGGATAGC
		R	GGGGACCACTTTGTACAAGAAAGCTGGGTTTTA TTTCCTTCCCCAGATTTTGTT
Nonstructural protein 4B	NS4B	F	GGGGACAAGTTTGTACAAAAAAGCAGGCTTCATG AATGAGATGGGATTATTGGAAAC
		R	GGGGACCACTTTGTACAAGAAAGCTGGGTTTTA TCTCCTACCTCCTCCTAGAGATTT
Peptide 2k + Non-structural protein 4B	2K+NS4B	F	GGGGACAAGTTTGTACAAAAAAGCAGGCTTCATG ACTCCACAGGACAACCAGC
		R	GGGGACCACTTTGTACAAGAAAGCTGGGTTTTA TCTCCTACCTCCTCCTAGAGATTTC
Nonstructural protein 1	NS1	F	GGGGACAAGTTTGTACAAAAAAGCAGGCTTCATG GACTCGGGATGTGTAATTAACTG
		R	GGGGACCACTTTGTACAAGAAAGCTGGGTTTTA TGCAGAGACCAATGACTTAACTAG
Envelope glycoprotein	E	F	GGGGACAAGTTTGTACAAAAAAGCAGGCTTC ATGCGATGCGTGGGA
		R	GGGGACCACTTTGTACAAGAAAGCTGGGTTTTA CGCCTGAACCATGACTCC
Nonstructural protein 3	NS3	F	GGGGACAAGTTTGTACAAAAAAGCAGGCTTCATG TCAGGAGTGCTATGGGACAC
		R	GGGGACCACTTTGTACAAGAAAGCTGGGTTTTA TCTTCTTCCTGCTGCAAACT
Nonstructural protein 5	NS5	F	GGGGACAAGTTTGTACAAAAAAGCAGGCTTCATG GGTACGGGAGCCCAAG
		R	GGGGACCACTTTGTACAAGAAAGCTGGGTTTTA CCCAACTGGATACATGGG
