## Supplemental Table S3 for "An Integrated Systems Biology Approach Identifies the Proteasome as a Critical Host Machinery for ZIKV and DENV Replication"

### Sheet: Sheet1
Supplementary Table S3 Entire list of enriched terms reported by DAVID
GO	All	common	DENV	DENVNS2A	DENVspecific	DENV_2KNS4B	DENV_NS2B	DENV_NS3	DENV_NS4A	DENV_NS4A2K	DENV_NS4B	DEN_NS5	ZIKV	ZIKVspecific	ZIKV_2KNS4B	ZIKV_NS2A	ZIKV_NS2B	ZIKV_NS3	ZIKV_NS4A	ZIKV_NS4A2K	ZIKV_NS4B	ZIKV_NS5
GO:0004074~biliverdin reductase activity	0.0810432	1	1	1	1	1	1	1	1	1	1	1	0.0787084	1	1	1	1	1	0.059137	0.0449182	1	1
GO:0044105~L-xylulose reductase (NAD+) activity	0.0810432	0.0544092	0.0640099	1	1	1	0.0433317	1	1	1	1	1	0.0787084	1	1	1	1	1	0.059137	0.0449182	1	1
GO:0006000~fructose metabolic process	0.00463636	0.216082	0.251081	1	1	0.0708302	0.177154	0.145555	0.116862	0.074286	0.0392075	0.126083	0.00427498	0.0927511	1	1	0.119505	0.145555	0.00192819	0.184581	0.0342033	1
GO:0005874~microtubule	0.268704	0.153599	0.0438508	1	1	0.471573	0.24396	0.42137	0.754851	0.819592	1	0.56003	0.0454246	0.882688	1	1	0.293597	0.429317	0.235043	0.144965	1	0.666581
GO:0005811~lipid particle	0.00373151	0.00202127	0.00447392	1	1	0.0614967	0.0219429	0.00988801	0.0312199	0.352059	1	0.0380367	0.00319458	1	1	1	0.032621	0.000194105	0.0617147	0.0244162	1	0.114003
GO:0051436~negative regulation of ubiquitin-protein ligase activity involved in mitotic cell cycle	0.0316769	0.0202627	0.0382058	1	1	0.0830292	0.132461	0.0823077	0.193715	1	1	0.218505	0.0280459	1	1	1	0.0498896	0.0189647	0.0986304	0.145819	1	0.15401
GO:0016709~oxidoreductase activity, acting on paired donors, with incorporation or reduction of molecular oxygen, NAD(P)H as one donor, and incorporation of one atom of oxygen	0.0617	1	0.0399693	1	0.0296263	1	1	0.0129856	1	1	1	1	1	1	1	1	1	1	1	1	1	1
GO:0051990~(R)-2-hydroxyglutarate dehydrogenase activity	0.00969772	0.00438744	0.00606484	1	1	1	0.0847925	0.0695133	1	1	1	1	0.00915031	1	1	1	1	0.0695133	0.114786	0.0878256	1	1
GO:0009116~nucleoside metabolic process	0.149715	0.368719	0.099201	1	1	1	0.30818	0.257125	0.209284	0.135714	0.0727892	0.224812	0.0273899	1	0.118513	0.0753869	0.21375	0.257125	0.402267	0.0545487	0.0636432	1
GO:0005737~cytoplasm	1.60368e-18	3.62087e-14	1.07671e-14	1	0.351173	2.82735e-09	4.27826e-14	3.45991e-05	7.20075e-10	4.23193e-06	0.00134893	1.03186e-11	9.77321e-20	1.53269e-05	8.69728e-06	0.000360462	6.45208e-13	6.02343e-08	5.21374e-16	4.42899e-15	0.000414111	5.67139e-05
hsa03018:RNA degradation	0.178176	0.0602289	0.0349273	1	1	0.00664018	0.107876	0.0118262	0.030081	0.00626836	0.317563	0.0352778	0.0734803	1	0.0290451	0.00557423	0.0281391	0.0126932	0.216668	0.111863	0.0423724	0.0140647
GO:0006826~iron ion transport	0.28199	0.19458	0.226623	1	1	0.0632121	0.159126	1	0.104578	0.0663097	0.0349267	0.112894	0.275078	1	0.0576138	1	0.106961	1	0.215006	0.165876	0.0304603	1
GO:0005524~ATP binding	0.00268533	0.00286615	0.00364854	1	0.635694	0.0579625	0.010925	0.00265359	0.0234781	0.0951706	0.211148	0.0213394	0.00329703	0.351296	0.0296235	0.237285	0.00557266	0.000155537	0.0620847	0.0446649	0.129766	0.126289
GO:0008380~RNA splicing	0.0439331	0.145066	0.0251687	1	0.32684	0.294219	0.157094	0.028129	0.547041	0.314389	1	0.590947	0.0796587	0.764457	0.629035	1	0.559911	0.406047	0.0453833	0.0785843	1	0.468148
GO:0030529~intracellular ribonucleoprotein complex	0.00213031	0.00127854	0.000260541	1	1	0.0083905	0.00535097	0.00655608	0.0475076	0.00164401	0.359614	0.0160142	0.00170809	1	0.0344193	0.00936356	0.0500519	0.0269222	0.0287768	0.00638324	0.0552476	0.00101343
GO:0016491~oxidoreductase activity	0.000363743	0.000370499	6.0502e-05	1	0.413103	0.770768	0.000497241	0.00123515	0.00317835	0.0725753	0.55389	0.0015066	0.000722881	0.849543	0.0440392	0.20075	0.0135358	0.000317956	0.000270036	0.00228164	1	0.388108
GO:0006226~dUMP biosynthetic process	0.079462	0.0526478	0.0622117	1	1	1	0.0423928	0.0343427	0.0272307	1	1	1	0.0772554	1	0.0147219	1	1	0.0343427	0.0587106	0.0443198	1	0.0235027
GO:0006183~GTP biosynthetic process	0.0489048	0.216082	0.251081	1	1	0.0708302	0.177154	0.145555	0.116862	1	1	0.126083	0.0464191	1	1	1	0.119505	0.145555	0.238413	0.016235	1	1
hsa00982:Drug metabolism - cytochrome P450	0.00453307	0.00252988	0.00131247	1	1	1	0.00518568	0.34835	0.0875574	0.488199	0.0440362	0.304239	0.00103858	1	0.453149	1	0.00346907	0.356287	0.00111487	0.00111582	0.0341657	1
GO:0042178~xenobiotic catabolic process	0.0151261	0.00672726	0.00935105	1	1	1	0.0043817	1	1	1	1	1	0.0143136	1	1	1	0.0682535	1	0.00834212	0.107157	1	1
GO:0006103~2-oxoglutarate metabolic process	0.0172762	0.00550341	0.00879472	1	1	1	0.0351211	0.0236943	0.17581	1	1	0.189161	0.0159981	1	1	1	1	0.00161944	0.063634	1	1	0.153433
GO:0042167~heme catabolic process	0.0300971	1	1	1	1	1	1	1	1	1	1	1	0.0285241	0.072907	1	1	1	1	0.0168389	0.146743	1	1
GO:0005758~mitochondrial intermembrane space	0.00423062	0.00720397	0.0150912	1	1	0.0952635	0.0121788	0.0232312	0.221637	0.106579	0.251368	0.0707736	0.00356991	0.503444	0.0782718	0.247479	0.227327	0.0239492	0.00301508	0.0541833	0.219697	0.528675
GO:0008875~gluconate dehydrogenase activity	0.0810432	0.0544092	0.0640099	1	1	1	0.0433317	1	1	1	1	1	0.0787084	1	1	1	1	1	0.059137	0.0449182	1	1
GO:0032867~L-arabinose:NADP reductase activity	0.0810432	0.0544092	0.0640099	1	1	1	0.0433317	1	1	1	1	1	0.0787084	1	1	1	1	1	0.059137	0.0449182	1	1
hsa04146:Peroxisome	0.0199445	0.0102408	0.000418695	1	1	0.0549426	0.0561017	0.000914823	0.0457806	0.0100063	1	0.0533423	0.00607678	1	0.178592	1	0.0429369	0.0215907	0.137344	0.159046	1	0.0918832
GO:0004364~glutathione transferase activity	2.1253e-05	0.000142897	3.89594e-05	1	1	1	3.98679e-05	1	0.00809078	0.0291814	0.00812841	0.0762022	1.69975e-06	0.274522	0.02136	1	6.14564e-05	0.417795	2.0051e-06	3.76661e-06	0.00627292	1
hsa03320:PPAR signaling pathway	0.0556145	0.130847	0.024387	1	1	0.50605	0.503365	0.133362	0.669553	1	1	0.688066	0.0529518	1	1	1	0.289653	0.138506	0.653691	0.240514	1	0.584079
GO:0016301~kinase activity	0.0319361	0.00788942	0.0257388	1	1	0.078353	0.00380251	0.0607682	0.0190156	0.0968635	0.0587041	0.0100848	0.0256547	0.877568	0.0159472	0.233617	0.00713665	0.00836247	0.01466	0.033752	0.181494	0.0116188
GO:0051880~G-quadruplex DNA binding	0.119072	1	1	1	1	1	1	1	1	1	1	1	0.115713	1	1	1	1	0.0525995	1	1	1	0.0372557
GO:0043234~protein complex	0.118131	0.23472	0.281955	1	1	0.904391	0.0886258	0.715547	0.100346	0.450801	0.136391	0.135169	0.059264	0.197326	0.339702	0.359734	0.372129	0.215737	0.150765	0.185028	0.0237707	0.424919
GO:0017124~SH3 domain binding	0.00308702	0.0329509	0.0072792	1	1	0.0353717	0.123504	0.00458809	0.00717262	0.0427291	1	0.147347	0.00248924	0.236276	0.0041945	0.0631292	0.00826452	0.0196226	0.0155413	0.0141806	0.0467613	0.000109314
GO:0050852~T cell receptor signaling pathway	0.0238885	0.014977	0.0363774	1	1	0.0741302	0.0442101	0.154914	0.227217	1	1	0.103564	0.0200318	0.72851	1	1	0.0269244	0.0574567	0.0269759	0.282371	1	0.169418
hsa00010:Glycolysis / Gluconeogenesis	0.0769997	0.0602289	0.0976159	1	1	0.535365	0.273623	0.0484483	0.332858	0.52955	1	0.355247	0.0734803	1	1	1	0.323844	0.0511003	0.0899503	0.280311	1	0.242012
GO:0009055~electron carrier activity	0.0043779	0.00123958	0.000850901	1	1	0.133386	0.000272051	0.012092	0.00428303	0.0314144	1	0.00637382	0.000974849	1	0.114719	0.305321	0.0988438	0.012092	0.00211358	0.00179336	1	0.0728127
GO:0005839~proteasome core complex	0.0306659	0.0101703	0.0156797	1	1	0.130865	0.31243	0.00286014	0.212988	1	1	0.228291	0.0285235	1	1	1	0.216291	0.00293756	0.408403	0.321118	1	0.0167661
GO:0038095~Fc-epsilon receptor signaling pathway	0.0121971	0.00823677	0.0210096	1	1	0.0576957	0.028517	0.117792	0.184786	1	1	0.0771435	0.0101081	0.69052	1	1	0.0179791	0.0395421	0.0153047	0.223561	1	0.13581
hsa03050:Proteasome	0.00829068	0.00839414	0.0150664	1	1	0.0758342	0.0957407	0.0495974	0.159537	1	1	0.172617	0.00781928	1	1	1	0.0320781	0.00965124	0.054547	0.0986967	1	0.109651
GO:0006749~glutathione metabolic process	1.19993e-05	0.000197253	8.42617e-05	1	1	1	5.01055e-05	0.553016	0.00355155	0.0070318	0.0176236	0.0307074	1.21054e-06	0.0874639	0.0452908	1	0.000442329	0.189236	6.96804e-06	6.65857e-05	0.0135371	0.421902
GO:0010906~regulation of glucose metabolic process	0.0343654	0.385584	0.439242	1	1	0.136691	0.323023	0.27001	0.220139	0.143103	1	0.236346	0.0319301	0.176959	0.125034	1	0.224802	0.0380793	0.0990519	0.335193	1	1
GO:0051087~chaperone binding	0.0219	0.0109808	0.0229456	1	1	0.0023992	0.00367227	0.00725282	0.00249654	0.00315386	0.03815	0.00375247	0.0189313	1	0.0146366	0.0039898	0.00289799	0.00725282	0.00417205	0.019017	0.0298564	0.0540461
hsa00240:Pyrimidine metabolism	0.0373086	0.0547086	0.0947695	1	1	0.254358	0.0288568	0.0316744	0.0652866	0.248506	0.388673	0.215188	0.0350514	0.583216	0.0546336	0.378862	0.186856	0.0338105	0.0333456	0.0305443	0.348485	0.341811
GO:0000062~fatty-acyl-CoA binding	0.0989712	0.170093	0.218779	1	1	0.201162	0.117422	0.385397	0.314494	1	1	0.0633187	0.0924345	1	0.185112	1	0.0569309	0.385397	0.0460835	0.124655	1	1
hsa01100:Metabolic pathways	9.40095e-07	2.36622e-05	1.88598e-05	1	0.522183	0.0397501	4.08934e-05	0.000825924	0.0036046	0.00799333	0.232885	0.000457331	1.13638e-06	0.0251559	0.00512538	0.350722	0.00253874	0.000264058	1.64088e-06	0.00012684	0.613864	0.140715
GO:0003697~single-stranded DNA binding	0.00304638	0.0508187	0.0888127	1	1	0.0225346	0.214903	0.00973126	0.0808156	0.0273969	0.283509	0.306301	0.00249402	0.0426017	0.105001	0.046221	0.0875064	0.00973126	0.175997	0.230472	0.252957	3.04432e-07
GO:0008017~microtubule binding	0.0254954	0.013016	0.0133263	1	1	0.310694	0.0300239	0.0963972	0.120651	0.706506	1	0.154209	0.00858635	0.768041	1	1	0.132105	0.0963972	0.0523888	0.0355269	1	0.244533
hsa00480:Glutathione metabolism	8.44237e-06	0.000145638	9.4693e-06	1	1	1	0.000347592	0.27527	0.220973	0.429745	0.031956	0.610541	7.4989e-06	0.397174	0.397174	1	0.00158675	0.655118	5.34531e-05	5.34578e-05	0.0246821	0.508412
GO:0007584~response to nutrient	0.0804771	0.0176869	0.033606	1	1	0.0782484	0.12286	0.00299705	0.183792	0.387276	1	0.207588	0.0731198	1	0.34535	1	0.19055	0.0169028	0.240933	0.366469	1	0.00455343
GO:0005778~peroxisomal membrane	0.242745	0.310849	0.0423322	1	1	1	0.229124	0.159323	0.114601	0.0514595	1	0.130252	0.230096	1	1	1	0.117911	0.516606	0.361807	0.2404	1	1
GO:0030855~epithelial cell differentiation	0.100624	0.222143	0.0431723	1	1	1	0.142314	0.656467	0.203706	1	1	0.229471	0.0917377	1	1	1	0.211035	1	0.108137	0.156464	1	1
hsa00230:Purine metabolism	0.119179	0.0934632	0.16907	1	1	0.230105	0.20817	0.0309947	0.117272	0.223	0.569659	0.136844	0.11232	0.776762	0.0585847	0.557757	0.109846	0.0336633	0.270316	0.108908	0.520058	0.339856
GO:0004550~nucleoside diphosphate kinase activity	0.112038	0.324168	0.370785	1	1	0.109878	0.266731	0.222965	0.177731	1	1	0.193694	0.106557	1	1	1	0.183398	0.222965	0.347481	0.039088	1	1
GO:0016032~viral process	0.0225566	0.154184	0.181656	1	1	0.280798	0.539562	0.0440429	0.377922	0.580509	1	0.436726	0.0353238	0.0980971	0.235586	0.280403	0.214424	0.201153	0.236532	0.399305	0.587596	0.0182095
GO:0005681~spliceosomal complex	0.00773048	0.121	0.0235608	1	1	0.0197378	0.452155	0.00694497	0.255864	0.125544	1	0.0892377	0.00656541	0.17879	0.402324	1	0.0775213	0.120863	0.061368	0.072678	1	0.00929494
GO:0034840~3-hydroxymenthone dehydrogenase activity	0.0810432	0.0544092	0.0640099	1	1	1	0.0433317	1	1	1	1	1	0.0787084	1	1	1	1	1	0.059137	0.0449182	1	1
GO:0050427~3'-phosphoadenosine 5'-phosphosulfate metabolic process	0.082799	0.277213	0.319922	1	1	1	0.228959	1	0.152715	1	1	1	0.0787658	1	1	1	1	1	0.0479805	1	1	1
GO:0046134~pyrimidine nucleoside biosynthetic process	0.152622	0.102532	0.120563	1	1	1	0.082995	0.0675113	0.0537242	1	1	1	0.148554	1	0.0292295	1	1	0.0675113	0.113983	0.0866823	1	0.0464567
GO:0010494~cytoplasmic stress granule	0.0779624	0.0278948	0.000929605	1	1	0.0171527	0.0158013	0.0658699	0.00471016	0.0194589	1	0.312326	0.00254721	1	0.165154	0.0053352	0.00494285	0.00850335	0.170773	0.105008	1	0.0336146
GO:0010043~response to zinc ion	0.0196616	0.505298	0.56649	1	1	1	1	0.365395	1	1	1	1	0.0178779	0.0315178	1	1	1	0.365395	0.0411011	1	1	1
GO:0005515~protein binding	5.93815e-06	0.000115387	4.91492e-05	1	0.28174	0.00176885	0.00012809	0.00890462	4.95007e-05	0.0105041	0.000364007	0.0012992	5.69892e-06	0.0243417	0.023776	0.00339229	4.32925e-05	0.00263887	3.35441e-05	1.72292e-05	0.00048795	0.001065
GO:0006307~DNA dealkylation involved in DNA repair	0.28199	1	0.0245872	1	1	1	1	0.130485	1	1	1	1	0.275078	1	1	1	1	1	1	1	1	1
GO:0005506~iron ion binding	0.00752718	0.0953543	0.032434	1	0.291285	0.243217	0.10527	0.607057	0.210599	0.6418	0.406376	0.0966629	0.0398244	0.342299	0.212518	1	0.0816859	0.607057	0.00730518	0.045466	0.366307	1
GO:0005739~mitochondrion	3.00159e-07	0.000137396	5.96805e-06	1	0.0680082	0.00950604	2.45434e-05	4.89663e-06	8.75298e-05	7.3017e-05	0.0416846	0.000793884	8.33082e-07	0.00858007	0.000407277	0.0376693	0.00288863	2.42646e-06	1.40984e-06	0.000233509	0.0441576	0.0588741
GO:0016853~isomerase activity	0.154623	0.0785877	0.104173	1	1	1	0.0523747	0.263882	0.211521	0.141434	1	0.0270781	0.147392	1	1	1	0.218116	0.263882	0.0908877	0.0558839	1	1
GO:0042803~protein homodimerization activity	0.0199592	0.03652	0.045858	1	0.837579	0.362735	0.0347962	0.612482	0.434025	0.778481	0.506064	0.190516	0.0215623	0.290793	0.828845	0.942251	0.142124	0.485191	0.0191493	0.0478552	0.418349	0.943052
GO:0005884~actin filament	0.0374588	0.348494	0.055346	1	0.121404	1	1	0.0425823	1	1	1	1	0.270918	1	1	1	1	0.547574	0.753761	1	1	1
GO:0044550~secondary metabolite biosynthetic process	0.186995	1	0.148365	1	0.0146912	1	1	0.0836679	1	1	1	1	1	1	1	1	1	1	1	1	1	1
GO:0050661~NADP binding	0.0989712	0.530478	0.590964	1	1	1	0.450444	0.385397	0.314494	1	1	0.339942	0.0924345	0.250835	1	1	0.323581	0.385397	0.0460835	0.462633	1	1
GO:0048813~dendrite morphogenesis	0.0223614	0.161416	0.0523099	1	1	1	1	0.0789985	1	1	1	1	0.0884658	1	1	1	0.317572	0.376411	0.558539	0.458069	1	0.274871
GO:0006397~mRNA processing	3.49404e-05	0.00103169	5.95006e-06	1	0.0609109	0.0988715	0.027048	2.38063e-05	0.0391746	0.110409	0.121799	0.328966	8.78781e-05	0.431252	0.0794541	0.0245426	0.124447	0.030916	0.000750302	0.00351374	0.0966587	0.000206691
GO:0008289~lipid binding	0.00491748	0.124672	0.0474117	1	0.310384	0.641991	0.0533216	0.376749	1	1	1	0.850428	0.0262084	0.142876	1	1	0.529873	0.376749	0.0318338	0.0614433	1	1
GO:0051287~NAD binding	0.0504046	0.0137371	0.0236886	1	1	1	0.0062274	0.122782	0.00119854	0.263021	1	0.0016996	0.046023	1	1	1	0.0853175	0.122782	0.0182063	0.0070699	1	0.0678433
GO:0090263~positive regulation of canonical Wnt signaling pathway	0.0691905	0.0315453	0.062434	1	1	0.0357818	0.123717	0.0685928	0.123064	0.535063	1	0.146281	0.0612399	1	0.484374	1	0.0364611	0.019088	0.126313	0.139136	1	0.0883451
GO:0008043~intracellular ferritin complex	0.0760657	0.050496	0.0591574	1	1	0.0154538	0.0407422	1	0.0262454	0.0165204	0.00858332	0.0283663	0.0739975	1	0.0137766	1	0.0267	1	0.0566228	0.0420957	0.0073594	1
GO:0051603~proteolysis involved in cellular protein catabolic process	0.026575	0.100963	0.0428032	1	1	0.290573	0.597952	0.00585153	0.440513	1	1	0.467294	0.0822773	1	1	1	0.448296	0.00585153	0.719931	0.614632	1	0.0132641
GO:0000502~proteasome complex	0.0029773	0.00164649	0.00367155	1	1	0.057376	0.0192669	0.0471468	0.141174	1	1	0.159833	0.00254421	1	1	1	0.0294948	0.0089086	0.0139865	0.0214609	1	0.10681
GO:0006096~glycolytic process	0.129366	0.0487762	0.0733829	1	1	0.0260882	0.0280942	0.0161182	0.0670473	0.0285794	0.128807	0.0771068	0.121459	1	1	1	0.069873	0.0161182	0.0638007	0.152595	0.113064	0.0516141
GO:0003723~RNA binding	4.1012e-06	1.56369e-06	2.82362e-08	1	0.357643	3.82354e-05	0.000882129	2.71661e-08	0.000696179	0.000337129	0.0403465	0.00475047	7.54535e-07	0.651639	0.00416402	2.14893e-05	0.000104886	5.81015e-05	0.0037798	0.000559591	0.0243463	1.15513e-08
GO:0045727~positive regulation of translation	0.115074	0.34842	0.177161	1	1	0.313436	0.258828	0.189236	0.130966	0.326407	1	0.498364	0.0338197	0.392419	0.289468	0.191311	0.136073	0.189236	0.400187	0.275714	1	0.0169509
GO:0033709~D-arabinitol dehydrogenase, D-ribulose forming (NADP+) activity	0.0810432	0.0544092	0.0640099	1	1	1	0.0433317	1	1	1	1	1	0.0787084	1	1	1	1	1	0.059137	0.0449182	1	1
GO:0044822~poly(A) RNA binding	2.27693e-08	1.23835e-07	2.17281e-10	1	0.253025	5.38694e-06	0.00383529	1.18404e-10	0.00362277	0.000184211	0.014191	0.00557081	4.63853e-10	0.121558	0.00469168	3.07257e-05	0.000517579	1.13597e-06	0.00338358	0.00192107	0.00592568	1.2707e-09
GO:0031145~anaphase-promoting complex-dependent catabolic process	0.0475451	0.029419	0.0542189	1	1	0.0978803	0.16271	0.10277	0.223847	1	1	0.2515	0.0423262	1	1	1	0.0631365	0.0260562	0.128319	0.178433	1	0.179145
GO:0048025~negative regulation of mRNA splicing, via spliceosome	0.0295036	1	1	1	1	1	1	1	1	1	1	1	0.0273899	0.0140431	1	1	1	1	0.0897522	1	1	0.183136
GO:0006880~intracellular sequestering of iron ion	0.152622	0.102532	0.120563	1	1	0.0321168	0.082995	1	0.0537242	0.033718	0.0176157	0.0581275	0.148554	1	0.0292295	1	0.0549838	1	0.113983	0.0866823	0.0153454	1
GO:0000165~MAPK cascade	0.189537	0.0421072	0.102106	1	1	0.0799423	0.0653841	0.0593258	0.142143	0.243737	1	0.0777949	0.166563	1	0.183958	1	0.150326	0.0231904	0.248053	0.16283	1	0.088567
hsa00760:Nicotinate and nicotinamide metabolism	0.07489	0.032104	0.0462363	1	1	1	0.0214541	1	1	1	1	1	0.0727252	1	1	1	0.323721	1	0.0434157	0.124551	1	1
GO:0051259~protein oligomerization	0.13634	0.142027	0.201306	1	1	0.0600839	0.0873126	1	0.492227	1	1	0.164677	0.126411	1	1	1	0.031261	0.575929	0.0575457	0.0967508	1	1
GO:0042802~identical protein binding	7.30554e-09	1.28472e-09	3.14448e-08	1	1	0.000203421	3.15142e-10	0.0593561	6.06903e-05	0.201494	0.00728654	1.0891e-06	2.41721e-09	0.134225	0.10324	0.345581	3.20401e-07	0.000902411	7.61149e-10	3.27289e-09	0.037898	0.100224
GO:0005634~nucleus	0.000388638	0.00273873	0.000965119	1	0.408683	0.0102822	0.120222	0.00308251	0.0122103	0.159182	0.0435984	0.0677742	0.00020269	0.061097	0.157387	0.0350113	0.0124792	0.000238043	0.0232661	0.00335177	0.21417	0.000197129
GO:0043200~response to amino acid	0.0713959	1	1	1	1	1	1	1	1	1	1	1	0.066663	0.0271405	1	1	0.287945	1	0.033413	0.100061	1	1
GO:0005977~glycogen metabolic process	0.254113	0.133524	0.174846	1	1	1	0.092739	1	1	1	1	0.0489296	0.243767	1	1	1	1	0.342781	0.159423	0.100061	1	1
GO:0038096~Fc-gamma receptor signaling pathway involved in phagocytosis	0.090258	0.469614	0.286016	1	1	1	0.361627	0.272369	0.557967	0.397742	1	0.58742	0.202501	0.472406	0.0704412	1	0.200761	0.272369	0.256999	0.145819	0.204367	0.0325103
GO:0051082~unfolded protein binding	0.000480129	0.00172301	0.00473847	1	1	0.029492	0.00860974	0.0148144	0.00089714	0.00589883	0.309297	0.00146239	0.000373099	0.212775	0.459614	0.0556518	0.00107282	0.0148144	0.000695968	0.0101922	0.276531	1
GO:0030048~actin filament-based movement	0.0489048	1	0.251081	1	1	1	1	0.145555	1	1	1	1	0.303661	1	1	1	1	1	1	1	1	1
GO:0005782~peroxisomal matrix	0.0494777	0.0129879	0.00416723	1	1	0.244752	0.169048	0.00262973	0.081617	0.0357576	1	0.0932539	0.0107235	1	0.0255621	1	0.0840697	0.0207302	0.276916	0.177938	1	0.332146
GO:0044255~cellular lipid metabolic process	0.284596	1	0.197867	1	1	1	1	1	1	1	1	1	0.0178779	0.245272	1	1	1	1	0.54495	1	1	1
GO:0039534~negative regulation of MDA-5 signaling pathway	0.116797	1	1	1	1	1	1	1	1	1	1	1	0.11362	0.0319176	1	1	1	1	0.0867638	1	1	1
GO:0019013~viral nucleocapsid	0.0516696	0.107772	0.0270954	1	1	0.157559	0.367392	0.302124	1	1	1	0.271513	0.00850943	1	1	1	0.257642	1	0.473593	0.37715	1	0.0245913
GO:0006396~RNA processing	4.4018e-05	0.000163606	0.000117317	1	1	0.0230636	0.0770627	4.42208e-05	0.0837039	0.0262031	0.2841	0.0253188	6.35032e-06	0.192941	0.0179632	0.04652	0.0883866	0.0096246	0.184712	0.0875096	0.25234	1.67466e-08
GO:0043066~negative regulation of apoptotic process	0.0480817	0.0724217	0.196202	1	1	0.183956	0.102522	0.6252	0.578631	0.61809	0.812471	0.314067	0.0369473	0.209888	0.764544	0.512322	0.421217	0.6252	0.00783314	0.0746669	0.76693	0.936801
GO:0030371~translation repressor activity	0.344738	0.24408	0.0399693	1	1	1	0.198737	1	0.130428	1	1	0.142518	0.0584998	1	1	1	1	1	0.262795	0.205361	1	1
hsa01130:Biosynthesis of antibiotics	1.40577e-06	3.90485e-05	8.25835e-05	1	1	0.00613903	6.81345e-05	0.00214872	0.00734566	0.0207341	0.303866	0.000925718	3.0586e-07	0.0128941	0.0451563	0.664747	0.00641836	0.000199282	1.29426e-06	0.000277363	0.625921	0.0192239
GO:0016020~membrane	0.270596	0.292014	0.183558	1	0.665745	0.0848924	0.318174	0.281197	0.0991133	0.052019	0.0916089	0.140566	0.194708	0.55457	0.163945	0.0405864	0.116132	0.0933899	0.493275	0.397428	0.0761575	0.382367
GO:0051437~positive regulation of ubiquitin-protein ligase activity involved in regulation of mitotic cell cycle transition	0.0134503	0.006523	0.0143007	1	1	0.0928491	0.0458733	0.0957392	0.0553037	1	1	0.0670707	0.0116201	1	1	1	0.0117428	0.0235391	0.0393002	0.0525399	1	0.170693
GO:0008266~poly(U) RNA binding	0.112038	0.0554839	0.00952213	1	1	0.109878	0.266731	0.0250593	0.177731	0.118003	1	0.193694	0.016834	1	0.100654	0.0639322	0.183398	0.222965	0.347481	0.275205	1	0.0129482
GO:0046686~response to cadmium ion	0.0576125	0.448671	0.506944	1	1	1	0.379289	1	1	1	1	1	0.0537063	0.211849	1	1	0.267487	1	0.0265531	0.392903	1	1
GO:0032211~negative regulation of telomere maintenance via telomerase	0.311125	0.216082	0.251081	1	1	0.0708302	0.177154	0.145555	0.116862	0.074286	0.0392075	0.126083	0.303661	1	0.0645807	0.040633	0.119505	0.145555	0.238413	0.184581	0.0342033	0.101524
GO:0018453~2-hydroxytetrahydrofuran dehydrogenase activity	0.0810432	0.0544092	0.0640099	1	1	1	0.0433317	1	1	1	1	1	0.0787084	1	1	1	1	1	0.059137	0.0449182	1	1
GO:0032042~mitochondrial DNA metabolic process	0.152622	1	1	1	1	1	1	1	1	1	1	1	0.148554	0.0423305	1	1	1	1	1	1	1	1
GO:0043025~neuronal cell body	0.1385	0.270496	0.289311	1	1	0.283288	0.547593	0.0951339	0.393014	0.137231	1	0.66741	0.0686393	0.236067	0.4943	1	0.403397	0.0433683	0.381061	0.577907	1	0.499306
GO:0020037~heme binding	0.0297732	0.556964	0.256453	1	0.271671	1	0.673739	0.288805	1	1	1	0.47786	0.129309	0.101063	1	1	0.782425	0.850298	0.207896	0.693105	1	0.38156
GO:0005913~cell-cell adherens junction	2.38768e-05	0.00383191	0.00102804	1	1	0.563048	0.0116508	0.199332	0.101743	0.325274	0.651048	0.0229919	4.88146e-06	0.00370902	0.0866343	0.272474	0.0165935	0.0456499	0.000631109	0.00205615	0.0595221	0.00154533
GO:0016125~sterol metabolic process	0.505505	1	0.420915	1	0.0490992	1	1	0.257125	1	1	1	1	1	1	1	1	1	1	1	1	1	1
GO:0044754~autolysosome	0.0276947	0.0125772	0.0170897	1	1	0.0530616	0.00827807	1	0.00348773	0.0566479	0.0297263	0.00406573	0.0262741	1	0.0474023	1	0.00360803	0.109063	0.015703	0.00882398	0.0255267	1
GO:0003857~3-hydroxyacyl-CoA dehydrogenase activity	0.286911	1	0.232538	1	1	1	1	1	1	1	1	1	0.0383751	1	1	1	1	1	0.216427	1	1	1
GO:0008143~poly(A) binding	0.0117151	0.00380274	0.000443813	1	1	0.00424	0.0272988	0.00109545	0.0115264	0.00491343	1	0.013812	0.000983204	1	0.00353857	0.00139342	0.0123119	0.0186045	0.0486218	0.0292043	0.0466951	0.000394785
hsa00380:Tryptophan metabolism	0.0754849	0.689807	0.384583	1	1	1	0.632076	1	1	1	1	1	0.0199154	0.0503927	1	1	1	1	0.137262	0.637054	1	0.401329
GO:0006531~aspartate metabolic process	0.0220845	0.00991367	0.0137348	1	1	1	0.121882	0.0995459	0.0795003	1	1	0.0859184	0.0209143	1	1	1	0.0813379	0.0995459	0.166019	0.127173	1	0.0688748
GO:0035357~peroxisome proliferator activated receptor signaling pathway	0.0220845	0.149797	0.175292	1	1	1	1	0.0995459	1	1	1	1	0.0209143	1	1	1	1	0.00427805	1	1	1	0.0688748
GO:0030027~lamellipodium	0.308331	0.356772	0.474975	1	1	0.232836	0.439414	0.124975	0.204738	0.256328	1	0.237974	0.286181	0.709276	0.0482934	0.394526	0.0746966	0.128112	0.440902	0.242969	0.0701446	0.010235
GO:0000932~cytoplasmic mRNA processing body	0.681963	0.456319	0.0337583	1	1	0.0789209	0.351009	0.625621	0.18785	0.393999	1	0.211339	0.0751561	1	1	1	0.192853	0.257337	0.517721	0.366058	1	1
GO:0006165~nucleoside diphosphate phosphorylation	0.09531	0.296515	0.341436	1	1	0.100694	0.245495	0.203282	0.164342	1	1	0.176918	0.0907337	1	1	1	0.167953	0.203282	0.325282	0.0331661	1	1
GO:1901687~glutathione derivative biosynthetic process	0.00100413	0.00171782	0.000321664	1	1	1	0.000761101	1	0.0301937	0.157693	0.00348174	0.258904	8.76999e-05	1	0.137934	1	0.000152354	1	0.000244849	6.40973e-05	0.00264832	1
GO:0003729~mRNA binding	0.0166519	0.0473933	0.00371595	1	0.249259	0.547267	0.345522	0.00702416	0.736129	0.208003	1	0.769101	0.0369516	1	0.514348	0.362244	0.748266	0.240549	0.318899	0.639507	1	0.117557
GO:0002223~stimulatory C-type lectin receptor signaling pathway	0.00266962	0.00220778	0.0061461	1	1	0.0337832	0.0108636	0.0641814	0.117078	1	1	0.0405037	0.00216621	0.610924	1	1	0.00752545	0.0174652	0.00433658	0.131125	1	0.0838365
GO:0005743~mitochondrial inner membrane	0.256172	0.461027	0.305186	1	0.258147	0.780985	0.768897	0.0361903	0.716722	0.588976	0.798113	0.602981	0.518469	0.735876	0.724201	0.792249	0.873726	0.148434	0.729137	0.893394	0.746158	0.91798
GO:0050821~protein stabilization	0.017323	0.0112372	0.00324668	1	1	0.0138647	0.0358116	0.316312	0.0202374	0.0737853	1	0.027471	0.00175691	0.710132	0.572291	0.096536	0.0221588	0.0480028	0.0069719	0.043037	1	0.39121
GO:0006139~nucleobase-containing compound metabolic process	0.220078	0.0902508	0.0366891	1	1	1	0.05373	0.0316463	0.103962	0.0456338	1	0.451049	0.0713408	1	0.0351124	1	0.432421	0.0316463	0.115792	0.225676	1	1
GO:0006094~gluconeogenesis	0.0666141	0.0800493	0.117608	1	1	0.266958	0.0473117	0.485711	0.0150236	0.278414	1	0.0185929	0.0612041	1	1	1	0.0992198	0.14018	0.0257856	0.0528186	1	1
GO:0071549~cellular response to dexamethasone stimulus	0.0284093	0.180544	0.232985	1	1	0.210939	0.127416	0.397874	0.059579	0.220364	0.121013	0.0686169	0.0259004	0.269412	0.193696	0.125211	0.336639	0.397874	0.0102191	0.0264678	1	0.291951
GO:1903955~positive regulation of protein targeting to mitochondrion	0.123037	0.250618	0.338238	1	1	0.412454	0.16271	0.679773	0.223847	0.428091	1	0.2515	0.11255	0.505709	0.38324	1	0.231727	0.310922	0.0440471	0.178433	1	0.179145
hsa01200:Carbon metabolism	1.1777e-05	0.000409752	0.000374759	1	1	0.330361	0.000474033	0.00538984	0.00992041	0.028017	1	0.0125342	2.22604e-06	0.0199489	0.0859853	1	0.0337899	0.0014164	3.29324e-06	0.00212098	1	0.00322371
GO:0032442~phenylcoumaran benzylic ether reductase activity	0.0810432	0.0544092	0.0640099	1	1	1	0.0433317	1	1	1	1	1	0.0787084	1	1	1	1	1	0.059137	0.0449182	1	1
GO:0060071~Wnt signaling pathway, planar cell polarity pathway	0.0213501	0.0367704	0.0215781	1	1	0.108166	0.183918	0.0315591	0.244134	1	1	0.273584	0.0539949	1	1	1	0.0727794	0.0315591	0.149937	0.201183	1	0.196231
GO:0055114~oxidation-reduction process	3.69969e-07	1.4276e-05	6.3957e-08	1	0.169295	0.0422245	4.02657e-05	3.21268e-05	0.000956378	0.00267811	0.164532	3.18361e-05	6.15199e-08	0.0754993	0.00287452	0.00151293	0.00123068	0.000715058	3.53262e-07	8.41401e-05	0.284488	0.00465398
GO:0098641~cadherin binding involved in cell-cell adhesion	1.61697e-05	0.00344175	0.00247478	1	1	0.55134	0.00981637	0.206044	0.0897257	0.318128	0.639438	0.0206845	9.8286e-06	0.00253531	0.0869681	0.280814	0.0148259	0.0457736	0.00038381	0.00168097	0.058005	0.00196546
GO:0004495~mevaldate reductase activity	0.0810432	0.0544092	0.0640099	1	1	1	0.0433317	1	1	1	1	1	0.0787084	1	1	1	1	1	0.059137	0.0449182	1	1
GO:0030426~growth cone	0.205511	0.342944	0.440746	1	1	0.468842	0.499311	0.378853	0.29019	0.491723	1	0.689328	0.190265	0.571215	0.107931	1	0.0954912	0.0436748	0.203576	0.0939654	0.259234	0.227919
GO:0008152~metabolic process	7.83254e-05	0.000196522	6.66788e-05	1	1	0.0908128	0.000116033	0.192262	0.00928096	0.0257422	0.0202357	0.0134288	3.66222e-06	0.167036	0.252277	0.454929	0.00246727	0.0773666	3.52209e-05	0.000172251	0.0139642	0.202091
GO:0048258~3-ketoglucose-reductase activity	0.0810432	0.0544092	0.0640099	1	1	1	0.0433317	1	1	1	1	1	0.0787084	1	1	1	1	1	0.059137	0.0449182	1	1
GO:0033765~steroid dehydrogenase activity, acting on the CH-CH group of donors	0.0810432	0.0544092	0.0640099	1	1	1	0.0433317	1	1	1	1	1	0.0787084	1	1	1	1	1	0.059137	0.0449182	1	1
hsa00220:Arginine biosynthesis	0.00574932	0.0152846	0.0224353	1	1	1	0.010035	0.298786	0.00302263	0.17356	1	0.00348674	0.00550244	1	0.157832	1	0.034062	0.00489176	0.00256826	0.0781482	1	0.214163
GO:0051289~protein homotetramerization	0.00380518	0.0103998	0.0047045	1	1	1	0.0219451	0.0554415	0.149764	1	1	0.169955	0.0132706	1	0.310314	1	0.507501	0.0554415	0.0161514	0.309034	1	0.11787
GO:0004743~pyruvate kinase activity	0.0810432	0.0544092	0.0640099	1	1	1	1	0.0353798	1	1	1	1	0.0787084	1	1	1	1	0.0353798	1	1	1	0.024993
GO:0006521~regulation of cellular amino acid metabolic process	0.00156628	0.00091277	0.0021716	1	1	0.00507708	0.0132009	0.00636576	0.117264	1	1	0.133717	0.00132698	1	1	1	0.0222481	0.00636576	0.00868359	0.0713093	1	0.0915532
GO:0016918~retinal binding	0.0405388	0.200554	0.232538	1	1	1	0.16242	1	1	1	1	1	0.0383751	1	1	1	1	1	0.216427	0.0131526	1	1
GO:0006805~xenobiotic metabolic process	0.0418003	0.236305	0.32081	1	1	1	0.152402	0.668324	1	1	1	1	0.0371445	0.147108	1	1	0.590531	1	0.0109393	0.167341	1	1
GO:0006986~response to unfolded protein	0.00220359	0.012274	0.000608424	1	0.0958515	0.0309847	0.000726958	0.116872	0.011089	0.0339166	0.140371	0.0137692	0.0434104	1	0.223117	0.145184	0.0118205	0.116872	0.0177677	0.00674248	1	1
GO:0008199~ferric iron binding	0.256114	0.177864	0.206716	1	1	0.0565214	0.143651	1	0.093184	0.0608362	0.03138	0.102027	0.249477	1	0.0516469	1	0.0963135	1	0.192164	0.148612	0.0275043	1
GO:0043005~neuron projection	0.0370849	0.0764979	0.0153673	1	0.374217	0.74235	0.284303	0.149887	0.6697	1	1	0.711	0.0631125	0.837175	1	1	0.410634	0.314563	0.230052	0.163794	1	0.576919
GO:0003779~actin binding	0.0931992	0.152144	0.163566	1	1	1	0.235211	0.249998	0.122084	0.505211	1	0.0258294	0.139537	0.59988	0.418777	0.592748	0.28799	0.123167	0.116017	0.137785	0.531701	0.214546
GO:0031209~SCAR complex	0.0202979	1	1	1	1	1	1	1	1	1	1	1	0.019243	0.0606283	1	1	1	1	1	1	1	0.00179397
GO:0019152~acetoin dehydrogenase activity	0.0810432	0.0544092	0.0640099	1	1	1	0.0433317	1	1	1	1	1	0.0787084	1	1	1	1	1	0.059137	0.0449182	1	1
GO:0048024~regulation of mRNA splicing, via spliceosome	0.339081	0.237011	0.0379037	1	1	1	1	1	1	1	1	1	0.0565414	1	1	1	1	1	0.261123	0.202868	1	1
GO:0045618~positive regulation of keratinocyte differentiation	0.0708474	0.0332882	0.0453762	1	1	0.0034282	0.0221392	0.0148165	0.00947283	0.0900368	0.0477131	0.0110563	0.0673467	1	0.078362	0.0494399	0.0099139	0.0148165	0.0407712	0.0240831	0.0416471	0.122656
GO:0006635~fatty acid beta-oxidation	0.077516	0.0902508	0.0366891	1	1	1	0.211145	0.152182	0.103962	0.290721	1	0.118797	0.0196427	1	1	1	0.108145	0.152182	0.115792	0.225676	1	1
GO:0004062~aryl sulfotransferase activity	0.0507193	0.222621	0.257522	1	1	1	0.180779	1	0.118185	1	1	1	0.0480506	1	1	1	1	1	0.0281355	1	1	1
GO:0005829~cytosol	4.63995e-21	4.0891e-17	5.22814e-19	1	0.568591	3.07415e-05	1.328e-19	0.000685681	1.14093e-07	0.00158641	0.000248383	2.64994e-09	7.80454e-25	7.54185e-06	0.000418605	0.00831803	6.06668e-09	6.66693e-07	5.03072e-24	3.06962e-18	0.000495236	0.00611247
GO:0000790~nuclear chromatin	0.357232	0.182653	0.290729	1	1	0.688677	0.367923	0.222562	0.589268	0.712962	1	0.884227	0.331094	1	0.646329	0.469704	0.868367	0.227424	0.805929	0.617807	1	0.0254881
GO:0008080~N-acetyltransferase activity	0.140088	0.360981	0.411106	1	1	1	1	0.250487	1	1	1	1	0.133437	1	1	1	1	0.0322845	1	1	1	0.183396
GO:0004448~isocitrate dehydrogenase activity	0.0810432	0.0544092	0.0640099	1	1	1	0.0433317	1	1	1	1	1	0.0787084	1	1	1	1	1	0.059137	0.0449182	1	1
GO:0010609~mRNA localization resulting in posttranscriptional regulation of gene expression	0.079462	0.0526478	0.0622117	1	1	1	1	0.0343427	1	1	1	1	0.0772554	1	1	1	1	0.0343427	1	1	1	0.0235027
GO:0051493~regulation of cytoskeleton organization	0.0209573	0.333591	0.07978	1	1	1	0.277514	0.230672	1	1	1	1	0.116077	1	1	1	1	1	0.0720168	0.288353	1	1
GO:0005759~mitochondrial matrix	5.5628e-06	6.07704e-05	0.000172427	1	1	0.0011244	0.00013789	7.54284e-06	0.000866982	7.58665e-05	0.108141	0.00163411	9.915e-06	0.0602931	9.55117e-05	0.0263635	0.0103081	4.15851e-07	9.51149e-05	0.0123328	0.259723	0.000831164
GO:0007611~learning or memory	0.0252763	0.170935	0.0110318	1	1	1	0.455072	0.0841368	0.320863	1	1	0.342699	0.0230238	1	1	1	1	0.0841368	0.202573	0.470241	1	0.283462
GO:0000166~nucleotide binding	2.22758e-08	6.21635e-08	5.79041e-09	1	0.521839	0.051087	0.000938652	3.48598e-07	0.0527041	0.0216095	0.672922	0.167458	1.10853e-08	0.258787	0.111484	0.00559772	0.0240777	0.0119619	0.00273047	0.00955589	0.25156	6.61728e-08
GO:0030544~Hsp70 protein binding	0.107611	0.040959	0.0614192	1	1	0.207788	0.124706	0.396391	0.0571573	0.222193	0.119831	0.0675246	0.100587	1	1	0.123843	0.0607467	0.396391	0.204833	0.132322	0.105646	1
GO:0070062~extracellular exosome	1.49166e-17	5.24793e-12	3.24966e-12	1	0.221301	2.432e-05	6.68556e-15	0.000194571	2.38303e-07	1.81497e-05	3.64431e-06	1.33009e-10	2.88527e-17	4.37591e-06	1.32078e-06	0.00101979	1.65443e-10	3.9154e-07	2.08003e-19	1.03334e-15	5.24074e-07	0.00130347
GO:0000398~mRNA splicing, via spliceosome	0.0303937	0.0506394	0.0114256	1	1	0.0152736	0.335554	0.00397882	0.231023	0.0670014	0.188124	0.128192	0.0112843	0.576597	0.146307	0.0490615	0.107641	0.0363093	0.28569	0.107948	0.0315497	0.000271187
GO:0016310~phosphorylation	0.00205211	0.000388832	0.000303718	1	1	1	7.50726e-05	0.178254	0.108315	0.514549	1	0.00821743	0.00568644	1	0.464755	1	0.0303856	0.178254	0.000861229	0.0401905	1	1
GO:0001523~retinoid metabolic process	0.0317816	0.328844	0.407302	1	1	1	0.242877	1	1	1	1	1	0.0285471	0.0810418	1	1	1	1	0.142697	0.0753132	1	1
hsa05216:Thyroid cancer	0.113004	0.20567	0.0714574	1	1	1	0.520279	0.0165798	1	1	1	1	0.329149	1	1	1	1	0.106092	0.621222	0.525056	1	0.0528925
GO:0019899~enzyme binding	0.187794	0.723784	0.743014	1	1	0.886407	0.674228	0.947922	0.878105	1	0.696365	0.908772	0.0988839	0.0205806	1	1	0.722937	0.845129	0.0484387	0.368666	0.647476	0.840844
GO:0043484~regulation of RNA splicing	0.0148911	0.025152	0.00632122	1	1	1	0.40565	0.0079287	1	1	1	1	0.066663	1	1	1	1	1	0.159423	0.419857	1	0.248481
GO:0004298~threonine-type endopeptidase activity	0.041673	0.0145226	0.0224835	1	1	0.146149	0.343696	0.00440038	0.233277	1	1	0.253412	0.038655	1	1	1	0.240442	0.00440038	0.439824	0.353969	1	0.0233544
GO:0003730~mRNA 3'-UTR binding	0.00639027	0.00514285	0.010166	1	1	1	0.226315	0.000768523	0.436573	1	1	0.468045	0.00553742	1	0.267305	1	0.447883	0.16589	0.124315	0.610798	1	0.0016963
GO:0031519~PcG protein complex	0.194951	0.0995928	0.130021	1	1	1	0.0685776	0.29061	0.030905	0.160578	0.0865989	0.260938	0.186713	1	0.13564	1	0.0319035	0.292934	0.120875	0.0726429	1	0.209703
GO:0017091~AU-rich element binding	0.0220995	0.00739702	0.0116195	1	1	1	0.282812	0.236849	1	1	1	1	0.0204267	1	1	1	0.195138	0.236849	0.367091	0.291688	1	0.172983
GO:0043295~glutathione binding	0.00679661	0.0294908	0.0399693	1	1	1	0.0191559	1	1	1	1	1	0.00625382	1	1	1	0.00855411	1	0.00275125	0.00123626	1	1
GO:0005802~trans-Golgi network	0.0137091	0.459941	0.171848	1	0.232613	0.535126	0.327972	0.473466	0.729656	1	0.0664434	0.757148	0.076746	0.0816144	1	1	0.735796	0.478397	0.0226508	0.0181282	1	1
GO:0038061~NIK/NF-kappaB signaling	0.00717688	0.00363966	0.00820873	1	1	0.0758921	0.0317133	0.0728165	0.0413374	1	1	0.0504134	0.00615858	1	1	1	0.00780764	0.0159269	0.0252256	0.0365077	1	0.141724
GO:0061621~canonical glycolysis	0.0148911	0.00346416	0.00632122	1	1	0.0160633	0.0141103	0.000708086	0.00414454	0.0176299	0.101226	0.00518963	0.013516	1	0.163173	1	0.00442854	0.000708086	0.033413	0.0159085	0.0886813	0.00272919
GO:0043713~(R)-2-hydroxyisocaproate dehydrogenase activity	0.0810432	0.0544092	0.0640099	1	1	1	0.0433317	1	1	1	1	1	0.0787084	1	1	1	1	1	0.059137	0.0449182	1	1
GO:0006457~protein folding	0.00123455	0.0292452	0.0110429	1	0.332856	0.024774	0.027048	0.030916	0.0110404	0.00107462	0.121799	0.0159008	0.00743087	0.180302	0.265988	0.0245426	0.0123036	0.030916	0.00747568	0.085361	0.410608	0.80334
GO:0005813~centrosome	0.0531097	0.263498	0.0792698	1	0.566643	0.911011	0.761525	0.382232	0.581023	0.924801	0.737894	0.642628	0.0425239	0.213821	1	1	0.785226	0.566942	0.174283	0.483689	1	0.668605
GO:0005777~peroxisome	0.0182419	0.00641874	0.000246137	1	1	0.143608	0.10127	0.000483085	0.105141	0.0345834	1	0.124934	0.00501664	1	0.119153	1	0.10927	0.0133493	0.233997	0.276612	1	0.24852
hsa00330:Arginine and proline metabolism	0.00020942	0.00368973	0.00158145	1	1	1	0.00168739	0.2589	0.207098	0.41589	0.238479	0.00178743	0.000995938	0.383991	0.383991	1	0.200702	0.0779984	0.000242039	0.0018067	1	1
GO:0006241~CTP biosynthetic process	0.0300971	0.17249	0.201368	1	1	0.0555323	0.140705	0.11515	0.0921254	1	1	0.0995065	0.0285241	1	1	1	0.0942396	0.11515	0.190882	0.00975479	1	1
GO:0051028~mRNA transport	0.330031	0.543928	0.232985	1	1	0.210939	0.466774	0.397874	0.330194	0.0252291	0.121013	0.352488	0.68875	1	0.193696	0.125211	0.336639	0.397874	0.584514	0.48214	0.106163	0.291951
GO:0031982~vesicle	0.0299325	0.0674818	0.120834	1	1	0.583509	0.199588	0.544583	1	1	1	0.477247	0.025593	0.323847	1	1	0.191068	0.277396	0.0424459	0.0323327	1	0.716238
GO:0044103~L-arabinose 1-dehydrogenase (NADP+) activity	0.0810432	0.0544092	0.0640099	1	1	1	0.0433317	1	1	1	1	1	0.0787084	1	1	1	1	1	0.059137	0.0449182	1	1
GO:0043209~myelin sheath	0.0586412	0.225497	0.334018	1	1	0.629824	0.265703	0.33919	0.235867	1	1	0.108648	0.050807	0.145128	1	1	0.511423	0.0180037	0.0733831	0.134289	1	0.760488
GO:0002479~antigen processing and presentation of exogenous peptide antigen via MHC class I, TAP-dependent	0.00650072	0.00332261	0.00752427	1	1	0.0100631	0.0299348	0.0149873	0.0395082	0.376629	1	0.0482213	0.00557295	1	0.335523	1	0.00732861	0.00256037	0.0235282	0.0344857	1	0.0271393
GO:0005764~lysosome	0.0969844	0.185565	0.181991	1	1	0.760021	0.173151	0.340735	0.0337691	0.44726	1	0.262658	0.150356	0.565627	1	0.539666	0.443283	0.0785257	0.269181	0.545393	1	0.604634
GO:0016554~cytidine to uridine editing	0.116797	0.0779261	0.0918544	1	1	1	1	0.0510712	1	1	1	1	0.11362	1	1	1	1	1	1	1	1	0.0350475
GO:0006561~proline biosynthetic process	0.0151261	0.126483	0.148365	1	1	1	0.102648	1	1	1	1	0.0721264	0.0143136	1	1	1	1	1	0.00834212	0.107157	1	1
GO:0070542~response to fatty acid	0.082799	0.0392538	0.0533373	1	1	0.0933183	0.228959	0.189225	0.152715	1	1	0.164492	0.0787658	1	0.0851772	1	0.0117877	0.189225	0.0479805	0.238226	1	0.133037
hsa00071:Fatty acid degradation	0.10401	0.135238	0.0588302	1	1	1	0.673052	0.201981	1	1	1	1	0.0308953	1	1	1	1	0.207389	0.426696	0.30623	1	1
GO:0006220~pyrimidine nucleotide metabolic process	0.0300971	0.0136359	0.0188299	1	1	0.00133701	0.0089441	0.00592114	0.0037496	1	1	0.00438975	0.0285241	1	0.0505956	1	0.00392761	0.00592114	0.0168389	0.00975479	1	0.0798868
GO:0016576~histone dephosphorylation	0.00932509	0.00410868	0.00573012	1	1	1	0.00266669	1	1	1	1	0.0581275	0.00881734	1	1	1	1	0.0675113	0.113983	0.00291416	1	1
GO:0006744~ubiquinone biosynthetic process	0.0708474	0.257383	0.297706	1	1	0.0858827	0.212062	0.174921	0.140928	0.0900368	1	1	0.0673467	1	1	1	1	0.0148165	0.283158	0.220747	1	1
GO:0006700~C21-steroid hormone biosynthetic process	0.28199	1	0.226623	1	0.023405	1	1	0.130485	1	1	1	1	1	1	1	1	1	1	1	1	1	1
GO:0031424~keratinization	0.403689	0.229558	0.292072	1	1	0.0309847	0.164549	0.116872	0.0787892	0.0339166	0.140371	0.0904158	0.389701	1	0.0259817	0.0105968	0.0820593	0.116872	0.26911	0.176482	0.123317	0.0608697
GO:0006915~apoptotic process	0.187454	0.399672	0.535791	1	1	0.879236	0.240006	0.996519	0.729643	0.895735	1	0.646476	0.105386	0.103825	0.964514	0.608247	0.872636	0.782626	0.0238522	0.399896	1	0.995271
GO:0008154~actin polymerization or depolymerization	0.0110893	0.277213	0.0533373	1	1	1	1	0.0175789	1	1	1	1	0.0787658	1	0.0851772	1	0.156095	0.189225	0.304538	0.238226	0.045348	0.00847414
hsa00980:Metabolism of xenobiotics by cytochrome P450	0.000130729	3.46287e-05	2.12272e-05	1	1	1	6.03677e-05	0.395779	0.0285711	0.52385	0.0528909	0.348027	2.30764e-05	1	0.487596	1	0.00538956	0.159616	1.67348e-05	6.70197e-05	0.0411581	0.608642
GO:0015949~nucleobase-containing small molecule interconversion	0.223708	0.115619	0.152308	1	1	0.0135863	0.0797827	0.0549694	0.0360625	0.172038	1	0.041746	0.214314	1	0.150646	1	0.037653	0.0549694	0.138571	0.0861876	1	1
GO:0043488~regulation of mRNA stability	0.00021465	0.000113543	1.9656e-05	1	1	0.0056823	0.000583859	0.0182647	0.00715796	0.173094	1	0.0419588	7.95645e-06	0.615138	0.137785	0.334304	0.00146822	0.00419305	0.000278512	0.000783681	1	0.0203245
GO:0071013~catalytic step 2 spliceosome	0.0741791	0.307789	0.194341	1	1	0.117531	0.465888	0.0347962	0.265675	0.131104	0.280005	0.296003	0.158629	0.548136	0.0970188	0.0409194	0.272179	0.353891	0.373533	0.219587	0.0319014	0.0101894
GO:0034831~(R)-(-)-1,2,3,4-tetrahydronaphthol dehydrogenase activity	0.0810432	0.0544092	0.0640099	1	1	1	0.0433317	1	1	1	1	1	0.0787084	1	1	1	1	1	0.059137	0.0449182	1	1
GO:0019841~retinol binding	0.085734	0.285242	0.32771	1	1	1	0.233485	1	1	1	1	1	0.0814144	1	1	1	1	1	0.306426	0.0292043	1	1
GO:0048010~vascular endothelial growth factor receptor signaling pathway	0.0316769	0.0721973	0.115753	1	1	1	0.132461	0.272369	0.557967	0.397742	1	0.218505	0.0280459	0.472406	0.0704412	1	0.200761	0.0823077	0.0986304	0.145819	1	0.0051521
GO:0005654~nucleoplasm	0.00775673	0.00696502	0.000623116	1	0.115872	0.00694234	0.209686	0.000174198	0.0245839	0.0502427	0.325723	0.184866	0.00881607	0.671309	0.15974	0.0321249	0.0701887	0.00132059	0.156313	0.0488248	0.560063	0.00229055
hsa00860:Porphyrin and chlorophyll metabolism	0.0690625	0.306587	0.370485	1	1	0.329894	0.246686	0.162379	0.127074	0.0574692	1	0.137894	0.0666027	0.298741	0.0477481	0.015441	0.122808	0.166918	0.0349659	0.0708119	1	1
GO:0098609~cell-cell adhesion	4.81886e-06	0.00158771	0.00108226	1	1	0.514134	0.00579952	0.160186	0.0703933	0.269013	0.611548	0.0135315	2.94018e-06	0.00198702	0.070856	0.253042	0.00983634	0.0306098	0.000194023	0.000944679	0.0476034	0.000894504
GO:0035380~very long-chain-3-hydroxyacyl-CoA dehydrogenase activity	0.0810432	0.0544092	0.0640099	1	1	1	0.0433317	1	1	1	1	1	0.0787084	1	1	1	1	1	0.059137	0.0449182	1	1
GO:0034599~cellular response to oxidative stress	0.000287723	0.174196	0.0905927	1	1	1	0.690286	0.0667807	1	1	1	0.555199	0.00115601	0.0026655	1	1	1	0.240175	0.00519462	0.706716	1	0.474566
hsa00051:Fructose and mannose metabolism	0.041467	0.618414	0.67239	1	1	0.287873	0.560862	0.463067	0.413149	0.283939	0.155689	0.42921	0.0399029	0.0353538	1	1	0.406603	0.469011	0.0202526	0.565758	0.137	1
GO:0018452~5-exo-hydroxycamphor dehydrogenase activity	0.0810432	0.0544092	0.0640099	1	1	1	0.0433317	1	1	1	1	1	0.0787084	1	1	1	1	1	0.059137	0.0449182	1	1
GO:2000510~positive regulation of dendritic cell chemotaxis	0.0300971	1	1	1	1	1	1	1	1	1	1	1	0.245325	0.072907	1	1	1	1	0.190882	1	1	1
GO:0003824~catalytic activity	0.0198451	0.0214542	0.00897413	1	1	0.0343343	0.0161992	0.016873	0.00455224	0.0104196	0.145315	0.0258435	0.00251909	0.468395	0.025596	0.153655	0.0621384	0.016873	0.0137625	0.121107	0.447374	0.0389474
GO:0004301~epoxide hydrolase activity	0.15553	1	1	1	1	1	1	1	1	1	1	1	0.151233	0.0418438	1	1	1	1	1	1	1	1
hsa05204:Chemical carcinogenesis	0.0101979	0.00540735	0.00313347	1	1	1	0.00991933	0.759854	0.118517	0.535182	0.0559738	0.723692	0.00272297	1	0.498598	1	0.0296037	0.419943	0.00267986	0.0105557	0.0436003	1
GO:0035855~megakaryocyte development	0.082799	1	1	1	1	1	1	1	1	1	1	1	0.0787658	0.121729	1	1	1	0.189225	1	1	1	0.00847414
GO:0060416~response to growth hormone	0.0489048	0.216082	0.0309599	1	1	0.0708302	0.177154	0.00992138	0.116862	1	1	0.126083	0.303661	1	1	1	0.119505	0.145555	0.238413	0.184581	1	1
GO:0018451~epoxide dehydrogenase activity	0.0810432	0.0544092	0.0640099	1	1	1	0.0433317	1	1	1	1	1	0.0787084	1	1	1	1	1	0.059137	0.0449182	1	1
GO:0005871~kinesin complex	0.252757	0.13328	0.17212	1	1	0.177045	0.405722	0.0614404	0.283047	1	1	0.302341	0.242686	1	1	1	0.287224	0.0624691	0.517738	0.416128	1	0.0312531
GO:0005102~receptor binding	0.833682	0.386112	0.211669	1	1	0.207039	0.426782	0.134539	0.0992316	0.041044	0.728467	0.142285	0.464567	1	0.0627384	1	0.113566	0.134539	0.750433	0.465789	1	0.284131
GO:0004033~aldo-keto reductase (NADP) activity	0.0147687	0.0484205	0.000624679	1	1	1	0.031803	1	1	1	1	1	0.000100771	1	1	1	1	1	0.00613249	0.0340048	1	1
GO:0006704~glucocorticoid biosynthetic process	0.0390673	1	0.0245872	1	0.023405	1	1	0.130485	1	1	1	1	1	1	1	1	1	1	1	1	1	1
hsa00250:Alanine, aspartate and glutamate metabolism	0.0143147	0.00343574	0.00635305	1	1	0.313387	0.01147	0.0294825	0.00250523	0.0513735	0.170906	0.00300893	0.0136247	1	0.0426204	0.165864	0.0187389	0.00463567	0.0285037	0.0608264	1	0.0106495
GO:0003676~nucleic acid binding	0.42651	0.547949	0.100614	1	0.0547606	0.687459	0.943611	0.0419156	0.924832	0.591064	0.617852	0.983075	0.525856	0.941941	0.775865	0.22686	0.876733	0.799889	0.994783	0.957632	0.297154	0.0543436
GO:0006569~tryptophan catabolic process	0.0390673	1	1	1	1	1	1	1	1	1	1	1	0.0370537	0.0828823	1	1	1	1	0.215006	1	1	1
GO:0005212~structural constituent of eye lens	0.031074	0.378631	0.430289	1	1	1	0.313926	1	0.211521	1	1	0.230072	0.028773	0.166199	1	1	0.218116	1	0.0908877	0.323543	1	1
GO:0010467~gene expression	0.0178783	0.0800493	0.0311133	1	1	0.266958	0.195438	0.14018	0.0953434	0.278414	0.155556	0.109102	0.00342464	0.337329	0.245888	0.16084	0.0992198	0.485711	0.103139	0.0528186	0.136807	0.010086
GO:0008652~cellular amino acid biosynthetic process	0.00771381	0.0153175	0.0239524	1	1	1	0.00846273	1	0.0301937	1	1	0.00305304	0.00697636	1	1	1	0.246445	0.0462373	0.00257296	0.0729649	1	1
GO:0006228~UTP biosynthetic process	0.0300971	0.17249	0.201368	1	1	0.0555323	0.140705	0.11515	0.0921254	1	1	0.0995065	0.0285241	1	1	1	0.0942396	0.11515	0.190882	0.00975479	1	1
GO:0052677~D-arabinitol dehydrogenase, D-xylulose forming (NADP+) activity	0.0810432	0.0544092	0.0640099	1	1	1	0.0433317	1	1	1	1	1	0.0787084	1	1	1	1	1	0.059137	0.0449182	1	1
GO:0005504~fatty acid binding	0.0220995	0.00739702	0.0116195	1	1	0.117252	0.00389059	1	0.017845	1	1	0.0213258	0.0204267	1	1	1	0.019043	0.236849	0.00933197	0.0043091	1	1
GO:0032866~D-xylose:NADP reductase activity	0.0810432	0.0544092	0.0640099	1	1	1	0.0433317	1	1	1	1	1	0.0787084	1	1	1	1	1	0.059137	0.0449182	1	1
GO:0001822~kidney development	0.251866	0.087175	0.137832	1	1	0.402735	0.0458733	1	0.213754	0.418147	0.244671	0.240473	0.236073	1	1	0.252498	0.221361	0.668324	0.118039	0.0525399	1	1
GO:0006469~negative regulation of protein kinase activity	0.0178291	0.0678841	0.0450254	1	1	1	0.0990998	0.762494	0.678803	1	0.30616	0.122632	0.0425134	0.589157	1	1	0.320164	0.416882	0.0354	0.0368019	1	1
GO:0006555~methionine metabolic process	0.0151261	0.00672726	0.00935105	1	1	1	0.0043817	1	1	1	1	0.0721264	0.0143136	1	1	1	1	1	0.00834212	0.00478515	1	1
hsa01230:Biosynthesis of amino acids	0.000130729	0.000199805	0.000584086	1	1	0.170545	0.000362073	0.0110765	0.000995375	0.0363507	0.313387	0.000193871	0.000117069	0.487596	0.141048	1	0.00538956	0.000407103	9.55096e-05	0.00204391	1	0.0133194
GO:0046487~glyoxylate metabolic process	0.0512461	0.0175241	0.0273051	1	1	1	0.0735369	0.0505347	1	1	1	0.269933	0.0477325	1	1	1	1	0.307346	0.128388	0.378961	1	0.0251577
