## Supplemental Table S4 for "An Integrated Systems Biology Approach Identifies the Proteasome as a Critical Host Machinery for ZIKV and DENV Replication"

### Sheet: Sheet1
Supplemental Table S4 Summary of 120 genes with significant reduction of ZIKV in the siRNA knockdown assay
GeneID	Symbol	Description	HTRF as Percentage of Negative Control
162	AP1B1	adaptor-related protein complex 1, beta 1 subunit	48.97
372	ARCN1	archain 1	61.6678
1111	CHEK1	checkpoint kinase 1	61.4512
1314	COPA	coatomer protein complex, subunit alpha	58.331
1315	COPB1	coatomer protein complex, subunit beta 1	63.9425
1915	EEF1A1	eukaryotic translation elongation factor 1 alpha 1	66.9285
2859	GPR35	G protein-coupled receptor 35	66.5224
3309	HSPA5	heat shock 70kDa protein 5 (glucose-regulated protein, 78kDa)	55.0936
3313	HSPA9	heat shock 70kDa protein 9 (mortalin)	64.68
3832	KIF11	kinesin family member 11	62.6177
3911	LAMA5	laminin, alpha 5	60.7897
3915	LAMC1	laminin, gamma 1 (formerly LAMB2)	66.1591
4091	SMAD6	SMAD family member 6	59.816
5347	PLK1	polo-like kinase 1	56.8249
5424	POLD1	polymerase (DNA directed), delta 1, catalytic subunit	65.5796
5426	POLE	polymerase (DNA directed), epsilon, catalytic subunit	60.2191
5430	POLR2A	polymerase (RNA) II (DNA directed) polypeptide A, 220kDa	51.9929
5431	POLR2B	polymerase (RNA) II (DNA directed) polypeptide B, 140kDa	60.8564
5433	POLR2D	polymerase (RNA) II (DNA directed) polypeptide D	60.8763
5434	POLR2E	polymerase (RNA) II (DNA directed) polypeptide E, 25kDa	67.2987
5435	POLR2F	polymerase (RNA) II (DNA directed) polypeptide F	57.4377
5436	POLR2G	polymerase (RNA) II (DNA directed) polypeptide G	57.6321
5437	POLR2H	polymerase (RNA) II (DNA directed) polypeptide H	64.6232
5438	POLR2I	polymerase (RNA) II (DNA directed) polypeptide I, 14.5kDa	65.7236
5682	PSMA1	proteasome (prosome, macropain) subunit, alpha type, 1	66.008
5685	PSMA4	proteasome (prosome, macropain) subunit, alpha type, 4	67.1651
5691	PSMB3	proteasome (prosome, macropain) subunit, beta type, 3	69.5417
5693	PSMB5	proteasome (prosome, macropain) subunit, beta type, 5	68.4956
5695	PSMB7	proteasome (prosome, macropain) subunit, beta type, 7	68.4114
5700	PSMC1	proteasome (prosome, macropain) 26S subunit, ATPase, 1	55.1184
5701	PSMC2	proteasome (prosome, macropain) 26S subunit, ATPase, 2	58.4844
5702	PSMC3	proteasome (prosome, macropain) 26S subunit, ATPase, 3	52.386
5704	PSMC4	proteasome (prosome, macropain) 26S subunit, ATPase, 4	54.4565
5705	PSMC5	proteasome (prosome, macropain) 26S subunit, ATPase, 5	57.2835
5706	PSMC6	proteasome (prosome, macropain) 26S subunit, ATPase, 6	52.7731
5707	PSMD1	proteasome (prosome, macropain) 26S subunit, non-ATPase, 1	49.4984
5708	PSMD2	proteasome (prosome, macropain) 26S subunit, non-ATPase, 2	51.7223
5709	PSMD3	proteasome (prosome, macropain) 26S subunit, non-ATPase, 3	52.4261
5713	PSMD7	proteasome (prosome, macropain) 26S subunit, non-ATPase, 7	51.2442
5714	PSMD8	proteasome (prosome, macropain) 26S subunit, non-ATPase, 8	38.6891
5717	PSMD11	proteasome (prosome, macropain) 26S subunit, non-ATPase, 11	54.4983
5718	PSMD12	proteasome (prosome, macropain) 26S subunit, non-ATPase, 12	44.4806
5744	PTHLH	parathyroid hormone-like hormone	68.2008
5901	RAN	RAN, member RAS oncogene family	50.3313
6059	ABCE1	ATP-binding cassette, sub-family E (OABP), member 1	58.6621
6117	RPA1	replication protein A1, 70kDa	57.9248
6124	RPL4	ribosomal protein L4	54.0033
6139	RPL17	ribosomal protein L17	50.2925
6217	RPS16	ribosomal protein S16	51.4282
6240	RRM1	ribonucleotide reductase M1	51.2191
6241	RRM2	ribonucleotide reductase M2	62.8069
6628	SNRPB	small nuclear ribonucleoprotein polypeptides B and B1	60.3746
6632	SNRPD1	small nuclear ribonucleoprotein D1 polypeptide 16kDa	67.6138
6633	SNRPD2	small nuclear ribonucleoprotein D2 polypeptide 16.5kDa	61.8118
6634	SNRPD3	small nuclear ribonucleoprotein D3 polypeptide 18kDa	64.3069
6635	SNRPE	small nuclear ribonucleoprotein polypeptide E	65.4552
6636	SNRPF	small nuclear ribonucleoprotein polypeptide F	63.4757
6637	SNRPG	small nuclear ribonucleoprotein polypeptide G	66.0601
6721	SREBF2	sterol regulatory element binding transcription factor 2	57.205
6830	SUPT6H	suppressor of Ty 6 homolog (S. cerevisiae)	64.1096
7415	VCP	valosin containing protein	69.0275
7453	WARS	tryptophanyl-tRNA synthetase	67.5916
7465	WEE1	WEE1 homolog (S. pombe)	58.4797
7752	ZNF200	zinc finger protein 200	65.4363
8216	LZTR1	leucine-zipper-like transcription regulator 1	60.2877
8661	EIF3A	eukaryotic translation initiation factor 3, subunit A	63.9815
8662	EIF3B	eukaryotic translation initiation factor 3, subunit B	64.2948
8663	EIF3C	eukaryotic translation initiation factor 3, subunit C	65.219
8666	EIF3G	eukaryotic translation initiation factor 3, subunit G	67.7635
8668	EIF3I	eukaryotic translation initiation factor 3, subunit I	66.728
8775	NAPA	N-ethylmaleimide-sensitive factor attachment protein, alpha	42.2641
8896	BUD31	BUD31 homolog (S. cerevisiae)	52.5464
9276	COPB2	coatomer protein complex, subunit beta 2 (beta prime)	63.7127
9343	EFTUD2	elongation factor Tu GTP binding domain containing 2	66.4211
9441	MED26	mediator complex subunit 26	69.5028
9531	BAG3	BCL2-associated athanogene 3	62.6226
9716	AQR	aquarius homolog (mouse)	63.7446
10208	USPL1	ubiquitin specific peptidase like 1	55.9526
10213	PSMD14	proteasome (prosome, macropain) 26S subunit, non-ATPase, 14	63.1118
10262	SF3B4	splicing factor 3b, subunit 4, 49kDa	47.9866
10291	SF3A1	splicing factor 3a, subunit 1, 120kDa	45.0926
10403	NDC80	NDC80 kinetochore complex component homolog (S. cerevisiae)	47.8044
10569	SLU7	SLU7 splicing factor homolog (S. cerevisiae)	38.1742
10594	PRPF8	PRP8 pre-mRNA processing factor 8 homolog (S. cerevisiae)	48.9555
22818	COPZ1	coatomer protein complex, subunit zeta 1	49.1335
23125	CAMTA2	calmodulin binding transcription activator 2	64.5723
23429	RYBP	RING1 and YY1 binding protein	60.5258
23450	SF3B3	splicing factor 3b, subunit 3, 130kDa	61.2349
23451	SF3B1	splicing factor 3b, subunit 1, 155kDa	53.2198
23562	CLDN14	claudin 14	69.7589
26121	PRPF31	PRP31 pre-mRNA processing factor 31 homolog (S. cerevisiae)	66.2257
51009	DERL2	derlin 2	50.5952
51076	CUTC	cutC copper transporter homolog (E. coli)	67.3886
51573	GDE1	glycerophosphodiester phosphodiesterase 1	64.773
51602	NOP58	NOP58 ribonucleoprotein homolog (yeast)	67.46
51639	SF3B14	splicing factor 3B, 14 kDa subunit	39.9268
51691	NAA38	N(alpha)-acetyltransferase 38, NatC auxiliary subunit	69.6914
54606	DDX56	DEAD (Asp-Glu-Ala-Asp) box helicase 56	62.4314
55892	MYNN	myoneurin	69.3116
56949	XAB2	XPA binding protein 2	56.0205
57496	MKL2	MKL/myocardin-like 2	66.3204
58495	OVOL2	ovo-like 2 (Drosophila)	63.083
58500	ZNF250	zinc finger protein 250	63.4154
60559	SPCS3	signal peptidase complex subunit 3 homolog (S. cerevisiae)	66.588
80162	ATHL1	ATH1, acid trehalase-like 1 (yeast)	69.715
84919	PPP1R15B	protein phosphatase 1, regulatory subunit 15B	62.6671
90321	ZNF766	zinc finger protein 766	68.2877
90649	ZNF486	zinc finger protein 486	53.3821
94039	ZNF101	zinc finger protein 101	61.3497
112714	TUBA3E	tubulin, alpha 3e	64.5468
129025	ZNF280A	zinc finger protein 280A	68.6915
130872	AHSA2	AHA1, activator of heat shock 90kDa protein ATPase homolog 2 (yeast)	60.0514
136259	KLF14	Kruppel-like factor 14	64.7036
153527	ZMAT2	zinc finger, matrin-type 2	60.3595
163688	CALML6	calmodulin-like 6	67.8569
260429	PRSS33	protease, serine, 33	69.4279
388558	ZNF808	zinc finger protein 808	64.1549
388566	ZNF470	zinc finger protein 470	66.1829
403341	ZBTB34	zinc finger and BTB domain containing 34	65.3374
548644	POLR2J3	polymerase (RNA) II (DNA directed) polypeptide J3	60.9642
