## Supplemental Table S5 for "An Integrated Systems Biology Approach Identifies the Proteasome as a Critical Host Machinery for ZIKV and DENV Replication"

### Sheet: Table 1
Supplemental Table S5 217 Active compounds inhibiting ZIKV NS-1 production in vitro
Compound ID	Name	Primary function	Inhibition on NS-1		Compound cytotocicity	Selectivity index	Note
			IC50 (M)	% Max. Inh.	IC50 (M)	Cytotoxicity/NS-1
134 NS-1 selective compounds:
NCGC00167831-	SN-38	DNA Topoisomerase I Inhibitor	1.1e-08	61	No	>100
NCGC00163548-	Echinomycin	Antineoplastic Antibiotics	1.7e-08	98	No	>100
NCGC00261026-	(S)-(+)-Camptothecin	DNA Topoisomerase I Inhibitors	2.6e-08	82	No	>100
NCGC00253438-	BI-2536	Polo-like Kinase-1 (Plk-1) Inhibitor	4.1e-08	101	No	>100
NCGC00095986-	10-hydroxycamptothecin	DNA Topoisomerase I Inhibitors	4.7e-08	100	No	>100
NCGC00014925-	Topotecan hydrochloride	DNA Topoisomerase I Inhibitors	5.1e-08	96	No	>100	US FDA
NCGC00346469-	Delanzomib	Proteasome Inhibitor	5.9e-08	95	3e-07	5
NCGC00263087-	Volasertib	Polo-like Kinase-1 (Plk-1) Inhibitor	6.5e-08	101	No	>100
NCGC00263174-	Ispinesib	Kinesin-Like Spindle Protein Inhibitor	6.7e-08	98	3.7e-05	556
NCGC00024995-	PACLITAXEL	Tubulin depolymerization inhibitor	8.9e-08	38	No	>100
NCGC00024379-	Emetine	antiprotozoal agent	1.1e-07	103	No	>100	HealthCanada
NCGC00345803-	AVN-944	Inosine 5'-Monophosphate Dehydrog	1.4e-07	99	2e-05	147
NCGC00090797-	Digoxin	Steroid	1.5e-07	104	6e-05	394
NCGC00346656-	Dinaciclib	CDK1/2/5/9 inhibitor	1.5e-07	90	No	>100
NCGC00163700-	Vincristine sulfate	Tubulin polymerization inhibitor	1.6e-07	55	No	>100	US FDA
NCGC00093976-	Idarubicin hydrochloride	DNA Topoisomerase II Inhibitor	1.7e-07	86	No	>100	US FDA
NCGC00162381-	Thapsigargin	SERCA inhibitor	1.7e-07	93	4e-05	234
NCGC00346574-	Lexibulin hydrochloride	Tubulin depolymerization inhibitor	1.7e-07	72	No	>100
NCGC00249612-	MLN-9708	Proteasome Inhibitor	2e-07	94	1.6e-06	8
NCGC00346661-	Cephalomannine	Tubulin depolymerization inhibitor	2.2e-07	67	No	>100
NCGC00015693-	Mitoxantrone	DNA Topoisomerase II Inhibitor	2.3e-07	100	5e-05	215	US FDA
NCGC00249611-	MLN-2238??	Proteasome Inhibitor	2.3e-07	102	2.1e-06	9
NCGC00166035-	Demecolcine	Tubulin polymerization inhibitor	2.4e-07	57	No	>100
NCGC00345809-	RGB-286147	CDK1/2/3/7/9 inhibitor	2.7e-07	91	No	>100
NCGC00165966-	Vinorelbine tartrate	Tubulin polymerization inhibitor	2.7e-07	95	No	>100	US FDA
NCGC00186460-	Bardoxolone methyl	NF-kappaB signaling Inhibitor	2.8e-07	100	2.7e-06	10
NCGC00169964-	Cycloheximide	GSK-3beta Inhibitor; tau Protein Kina	2.9e-07	102	No	>100	Investigational
NCGC00025059-	Actinomycin D	DNA-Directed RNA Polymerase Inhibi	3.5e-07	99	No	>100	US FDA
NCGC00242481-	AZD-7762	Chk1/2 Inhibitor	3.7e-07	99	No	>100
NCGC00346626-	CHIR-124	Chk1 Inhibitor	4.1e-07	100	3.3e-06	8
NCGC00017254-	Cyanein	Golgi-Specific Brefeldin A-Resistance	4.3e-07	99	No	>100
NCGC00163411-	Triptolide	Inhibition of RNA polymerase II?medi	4.7e-07	73	No	>100
NCGC00346644-	KX-01	Src Kinase Inhibitor	4.8e-07	50	1.9e-05	40
NCGC00263132-	PF-477736	Chk1 Inhibitor	4.9e-07	104	No	>100
NCGC00263918-	Epirubicin hydrochloride	DNA Topoisomerase II Inhibitors (2.6	4.9e-07	84	No	>100	US FDA
NCGC00159459-	Mycophenolate mofetil	Inosine 5'-Monophosphate Dehydrog	5.3e-07	105	No	>100	US FDA
NCGC00024246-	Daunorubicin	Antineoplastic Antibiotics	5.4e-07	66	No	>100	US FDA
NCGC00016786-	Mycophenolic acid	Inosine 5'-Monophosphate Dehydrog	5.4e-07	106	No	>100	US FDA
NCGC00346500-	PIK-75	PI3K Inhibitor	6.2e-07	101	No	>100
NCGC00185772-	Vindesine sulfate salt	Tubulin polymerization inhibitor	6.6e-07	66	No	>100
NCGC00016706-	Parbendazole	Tubulin depolymerization inhibitor	6.9e-07	80	3e-06	4	Investigational
NCGC00263216-	Torin-2	mTORC1 Inhibitor	7.2e-07	90	No	>100
NCGC00346827-	7-Hydroxystaurosporine	CDK1/2/4/6	7.6e-07	96	0.0001	134
NCGC00346940-	CGP-60474	CDK1/2 Inhibitor	7.9e-07	103	6e-05	76
NCGC00023722-	Floxuridine	Pyrimidine Antagonist	9.2e-07	98	6e-05	65	US FDA
NCGC00163451-	G?-6976	PKC inhibitor	9.4e-07	82	2e-05	21
NCGC00346490-	OSU-03012	Phosphoinositide Dependent Kinase (	9.9e-07	106	1e-05	10
NCGC00016806-	Mebendazole	Tubulin depolymerization inhibitor	1e-06	69	No	>100	US FDA
NCGC00015647-	Nocodazole	Tubulin depolymerization inhibitor	1.1e-06	68	No	>100	Investigational
NCGC00250401-	Flavopiridol	CDK1/2/4/6/7/9 Inhibitor	1.2e-06	93	No	>100	Investigational
NCGC00345852-	BS-194	CDK1/2/5/9 inhibitor	1.2e-06	87	No	>100
NCGC00346563-	Teniposide	DNA Topoisomerase II Inhibitors	1.2e-06	100	No	>100
NCGC00345825-	BMS-3	LIMK Inhibitor	1.2e-06	92	No	>100
NCGC00346653-	SCH-900776	Chk1 Inhibitor	1.2e-06	89	No	>100
NCGC00160428-	Indibulin	Tubulin polymerization inhibitor	1.3e-06	39	7e-05	54
NCGC00168784-	Gemcitabine hydrochlori	Ribonucleotide reductase inhibitor	1.3e-06	100	No	>100	US FDA
NCGC00015113-	Amsacrine hydrochloride	DNA topoisomerase II inhibitor	1.4e-06	105	7e-05	52
NCGC00346511-	ON-01910	Polo-like Kinase-1 (Plk-1) Inhibitor	1.4e-06	61	No	>100
NCGC00263088-	BAG-956	PI3K/PDK1 Inhibitor	1.4e-06	102	1e-05	7
NCGC00093843-	Etoposide	Topoisomerase II inhibitor; induces a	1.5e-06	103	No	>100
NCGC00346954-	TCS-2312	Chk1 Inhibitor	1.5e-06	108	2.7e-05	18
NCGC00178697-	Irinotecan	DNA Topoisomerase I Inhibitor	1.6e-06	97	No	>100	US FDA
NCGC00346681-	NVP-BGT226	PI3K Inhibitor	1.6e-06	102	2e-05	12
NCGC00343768-	Rabusertib	Chk1 Inhibitor	1.7e-06	101	No	>100
NCGC00092284-	AHPN	RARgamma Agonist	1.7e-06	97	4.5e-05	27
NCGC00244256-	Lestaurtinib???	Jak/Tyk/Flt inhibitor	1.7e-06	58	1.5e-05	9
NCGC00263183-	MK-1775	Wee1 Kinase Inhibitor	1.7e-06	99	No	>100
NCGC00346704-	Cabazitaxel	Tubulin depolymerization inhibitor	1.8e-06	68	No	>100
NCGC00263167-	SNS-032	CDK2,7,9 Inhibitor	1.9e-06	93	No	>100
NCGC00263146-	SR-3306	JNK 1/2/3 Inhibitor	1.9e-06	87	9.8e-06	5
NCGC00346951-	Fascaplysin	CDK4/6 Inhibitor	2e-06	86	7.5e-06	4
NCGC00346457-	BAY-80-6946	PI3K alpha/delta Inhibitor	2.1e-06	71	2.2e-05	11
NCGC00346471-	Rebeccamycin	DNA Topoisomerase I Inhibitor	2.1e-06	90	6e-05	28
NCGC00179504-	Etoposide	DNA Topoisomerase II Inhibitors	2.2e-06	102	No	>100
NCGC00347958-	WS3	beta Cell Proliferation Inducer	2.4e-06	104	No	>100
NCGC00015272-	Cantharidic Acid	Protein phosphatase 1 (PP1) and 2A (	2.6e-06	105	No	>100
NCGC00161923-	Picropodophyllin	Antimitotic Agent; IGF-1R Inhibitor	2.6e-06	68	No	>100	US FDA
NCGC00163468-	Mitomycin C	DNA Alkylating Agent	2.7e-06	97	7.3e-05	27	US FDA
NCGC00179454-	Monensin sodium salt	Polyether Antibiotic	2.8e-06	103	No	>100
NCGC00181336-	2-Fluoroadenosine	Purine-Nucleoside Phosphorylase Inh	2.9e-06	98	1.1e-05	4
NCGC00025225-	SCH-79797	PAR1 Antagonist	3e-06	106	7.8e-05	26
NCGC00263091-	AT7519	CDK 1 & 2 inhibitor	3.1e-06	91	2.2e-05	7
NCGC00346484-	ZSTK-474	PI3K Inhibitor	3.9e-06	85	6e-05	15
NCGC00091835-	Nitrogen mustard hydroc	DNA Alkylating Agent	4.4e-06	103	2.5e-05	6	US FDA
NCGC00346969-	JS-59-4	nitric oxide donor	4.5e-06	74	No	>100
NCGC00018238-	Oxibendazole	DNA Polymerase Inhibitors	4.9e-06	67	8.6e-05	18	HealthCanada
NCGC00162409-	Bafilomycin A1	Vacuolar H+ ATPase (V-ATPase) Inhibi	5.3e-06	101	8e-05	15
NCGC00095145-	Cantharidin	PP-1 Inhibitors;PP-2A Inhibitor	5.5e-06	100	No	>100	HealthCanada
NCGC00187482-	GDC-0941	PI3K Inhibitor	5.6e-06	65	7e-05	13
NCGC00344543-	Pirarubicin	DNA Topoisomerase II Inhibitors	5.6e-06	75	No	>100	Japan
NCGC00263548-	Vinblastine sulfate salt	PI3K Inhibitor	5.6e-06	73	No	>100	US FDA
NCGC00249389-	LDN-193189	Activin Receptor Like Kinase 3 (ALK3;	6.1e-06	106	8e-05	13
NCGC00025064-	Calcimycin	Ca2+ ionophore used to potentiate re	6.2e-06	96	2e-05	3
NCGC00346501-	Bleomycin sulfate	glycopeptide antibiotic	6.3e-06	103	No	>100
NCGC00263191-	PHA-690509	CDK2/Cyclin A Inhibitor	7.4e-06	90	No	>100
NCGC00263207-	QS11	ADP-ribosylation factor GTPase activa	7.8e-06	100	9e-05	12
NCGC00344990-	NCGC00344990-01	ITK inhibitor	8.3e-06	103	No	>100
NCGC00347278-	A-443654	PKB alpha/Akt1 Inhibitors	8.5e-06	103	No	>100
NCGC00093648-	Brefeldin A from Penicilli	Fungal metabolite that disrupts the s	8.6e-06	105	No	>100
NCGC00346617-	AZD-5438	CDK1/Cyclin B1 Inhibitors;CDK2/Cycli	9.2e-06	99	No	>100
NCGC00188382-	NCGC00188382-01	ITK inhibitor	9.6e-06	101	No	>100
NCGC00090757-	Melphalan	DNA Alkylating Agent	1e-05	101	8e-05	8	US FDA
NCGC00161703-	NCGC00161703	NF-kB/AP-1 activation inhibitor	1.1e-05	103	5e-05	5
NCGC00346436-	CCT-241533	Checkpoint Kinase 2 (Chk2) Inhibitors	1.2e-05	98	4.5e-05	4
NCGC00346962-	HMSL10077	BTK Inhibitor	1.3e-05	105	No	>100
NCGC00263116-	ICG-001	Wnt Signaling Inhibitor	1.3e-05	103	No	>100
NCGC00346493-	AT-9283	Aurora-A/B Inhibitor	1.4e-05	96	6.6e-05	4.9
NCGC00263112-	GSK-461364A	Polo-like Kinase-1 (Plk-1) Inhibitor	1.4e-05	98	No	>100
NCGC00188399-	Fingolimod hydrochloride	Sphingosine Kinase 1 (SphK1) Inhibito	1.4e-05	102	No	>100
NCGC00168110-	Tozasertib	Aurora-A/B/C Kinase Inhibitor	1.4e-05	107	No	>100
NCGC00167767-	IKK16	IKK1, IKK-2, IKK complex inhibitor	1.6e-05	100	No	>100
NCGC00188346-	PP242	mTOR Inhibitor	1.6e-05	78	7.7e-05	5	Investigational
NCGC00094748-	Oxyphenbutazone	ANKYLOSING SPONDYLITIS;ANTIINFLA	1.7e-05	107	No	>100	US FDA
NCGC00347947-	ITD-1	TGF-b Inhibitor	1.7e-05	89	No	>100
NCGC00344999-	NCGC00344999-01	ITK inhibitor	1.7e-05	98	No	>100
NCGC00015708-	Maprotiline	noradrenaline reuptake inhibitor	1.8e-05	89	7e-05	4	US FDA
NCGC00094994-	Mefloquine	antimalarial agents; Inhibtion of hem	1.8e-05	97	No	>100	US FDA
NCGC00346723-	PHA-767491A	Cell Division Cycle 7-Related Protein K	2e-05	85	No	>100
NCGC00094857-	9-Aminoacridine, monoh	ANTIFUNGAL;ANTI-INFECTIVE AGENT	2.1e-05	102	0.0001	5	US FDA
NCGC00263171-	Serdemetan	MDM2 (hdm2) Inhibitor	2.3e-05	51	No	>100
NCGC00183875-	rac Nebivolol hydrochlori	beta1-Adrenoceptor Antagonists	2.4e-05	94	No	>100	US FDA
NCGC00090782-	Viracept	HIV Protease Inhibitor	2.4e-05	84	No	>100	US FDA
NCGC00015436-	Fluphenazine hydrochlori	Dopamine D2 Antagonist	2.5e-05	84	No	>100	US FDA
NCGC00346804-	EO-1428	p38 MAPK Inhibitor	4e-05	68	No	>100
NCGC00168459-	NCGC00168459-01	Phosphodiesterase IIII (PDE4) inhibito	4e-05	42	No	>100
NCGC00164553-	Clofarabine	DNA Polymerase Inhibitor	4.1e-05	94	No	>100	US FDA
NCGC00344561-	Norgestimate	CONTRACEPTIVES;CONTRACEPTIVES,	4.3e-05	48	No	>100	US FDA
NCGC00015155-	Bepridil	Ca channel blocker	4.3e-05	55	No	>100	US FDA
NCGC00090851-	5-Azacytidine	DNA Methyltransferase (DNMT) Inhib	4.4e-05	58	No	>100	US FDA
NCGC00347954-	SAG	Hedgehog agonist	4.9e-05	94	No	>100
NCGC00181170-	Bendamustine	Antimetabolite	5e-05	92	No	>100	US FDA
NCGC00025103-	Monastrol	Kinesin-Like Spindle Protein Inhibitor	5e-05	89	No	>100
NCGC00181306-	Docetaxel	Tubulin depolymerization inhibitor	5e-05	66	No	>100	US FDA
NCGC00345840-	Merck-22-6	AKT Inhibitor	6e-05	55	No	>100
83 NS-1 nonselective compounds:
NCGC00017338-	Antimycin A	Antifungal Agent	1.2e-08	94	5.5e-09	0.5
NCGC00242514-	Sepantronium bromide	Survivin inhibitor	1.8e-08	104	3e-08	1.6
NCGC00242506-	Bortezomib	Proteasome Inhibitor	2.5e-08	95	4e-08	1.6	US FDA
NCGC00344555-	Proscillaridin	Steroid	2.7e-08	105	1.1e-08	0.4	Japan
NCGC00249613-	Carfilzomib	Proteasome Inhibitor	1.6e-07	90	3.2e-07	2	Investigational
NCGC00263656-	Ouabain	Na+/K+-ATPase Inhibitors	1.7e-07	102	1.9e-07	1.1	Japan
NCGC00345799-	Oprozomib	Proteasome Inhibitor	3.2e-07	100	7.2e-07	2.2
NCGC00242596-	Pralatrexate	Dihydrofolate Reductase (DHFR) Inhib	4.5e-07	101	4.6e-07	1
NCGC00025060-	Methotrexate	Dihydrofolate Reductase (DHFR) Inhib	4.6e-07	95	2.4e-07	0.5	US FDA
NCGC00091563-	Thiram	ANTIFUNGAL AGENTS;ANTI-INFECTIV	5.1e-07	99	1.8e-07	0.4	HealthCanada
NCGC00181776-	Dicyclopentamethyleneth	CONTRAST MEDIA;DIAGNOSTIC AID;	8.7e-07	86	9.7e-08	0.1	HealthCanada
NCGC00164493-	Dipyrithione	ANTIBACTERIAL;ANTIBACTERIAL AGE	1.4e-06	98	1.6e-07	0.1	HealthCanada
NCGC00263563-	Maduramicin ammonium	ANTIBACTERIAL;	1.4e-06	100	1.5e-06	1.1	Investigational
NCGC00162131-	Dihydroouabain	Sodium-potassium pump inhibitor	1.5e-06	103	8.5e-07	0.6
NCGC00346659-	PF-04691502	PI3K Inhibitor	1.5e-06	78	4.7e-07	0.3
NCGC00250398-	PF-05212384	mTOR inhibitor	1.5e-06	76	1.6e-06	1
NCGC00187906-	PI-103	PI3Kalpha, beta, gamma Inhibitor	1.6e-06	92	9.4e-07	0.6
NCGC00346649-	PKI-402	PI3K Inhibitor	1.6e-06	79	6.5e-07	0.4
NCGC00161419-	Trimetrexate trihydrochlo	Dihydrofolate Reductase (DHFR) Inhib	1.6e-06	99	2.2e-06	1.4	US FDA
NCGC00345815-	MG-115	Proteasome Inhibitor	1.6e-06	94	2.4e-06	1.4
NCGC00013058-	Malachite green oxalate	ANTI-INFECTIVE AGENTS, LOCAL;COL	1.6e-06	102	1.8e-06	1.1	HealthCanada
NCGC00346509-	GSK-615	PI3Kalpha inhibitor	1.9e-06	82	1.4e-06	0.7
NCGC00253626-	Methodichlorophen	ANTINEOPLASTIC;ANTINEOPLASTIC A	2e-06	102	1.5e-06	0.7	Investigational
NCGC00261668-	PD173952		2.1e-06	102	6e-06	2.8
NCGC00263215-	Torin-1	mTOR inhibitor	2.2e-06	4	1.5e-06	0.7
NCGC00345811-	LLL-12	STAT-3 Inhibitor	2.6e-06	98	2.8e-06	1.1
NCGC00180796-04			2.8e-06	102	2.8e-06	1
NCGC00263223-	CAY10626	PI3Kalpha inhibitor	2.9e-06	76	3.4e-06	1.2
NCGC00015959-	Sanguinarine chloride	Inhibitor of Mg2+ and Na+/K+-ATPase	2.9e-06	96	6.4e-06	2.2	Investigational
NCGC00263160-	Brivanib	VEGFR-2,3/FGFR1,2,3 Inhibitor	2.9e-06	104	1.4e-06	0.5
NCGC00187481-	BEZ-235	mTOR inhibitor	3.2e-06	82	5.3e-07	0.2
NCGC00263217-	NVP231	Ceramide kinase inhibitor	3.2e-06	89	8.7e-06	2.7
NCGC00178913-	Tripterin	Heat Shock Protein 90 (hsp90) Inhibit	3.4e-06	106	2.2e-06	0.6
NCGC00261731-	Auranofin		3.5e-06	107	3e-06	0.9
NCGC00346523-	Azalomycin-B	Macrolide Antibiotic	3.9e-06	100	1.5e-06	0.4
NCGC00165811-	IMD-0354	IKK-2 Inhibitor	3.9e-06	99	7.1e-07	0.2
NCGC00181330-	Nitrovin	ANTIBACTERIAL;ANTI-INFECTIVE AGE	3.9e-06	102	3.9e-06	1	Investigational
NCGC00345056-	Vidofludimus	Dihydroorotate Dehydrogenase (DHO	4e-06	107	1.9e-06	0.5
NCGC00162165-	AC-93253 iodide	Potent, cell permeable, subtype selec	4e-06	97	2.6e-07	0.1
NCGC00262604-	BKM-120	PI3Kalpha inhibitor	4.2e-06	74	2.3e-06	0.5
NCGC00091050-	Phenylmercuric acetate	ANTISEPTIC;FUNGICIDES, INDUSTRIAL	4.6e-06	109	3e-06	0.7	US FDA
NCGC00261492-	PD-407824		4.7e-06	97	3.6e-06	0.8
NCGC00263147-	A-674563	Akt1/PKA Inhibitor	5.1e-06	97	3.6e-07	0.1
NCGC00015729-	NSC 95397	Selective, irreversible Cdc25 dual spe	5.5e-06	97	5.3e-06	1
NCGC00167963-	Diphenoxylate hydrochlo	ANTIDIARRHEAL;ANTIDIARRHEALS;DI	6e-06	105	9.2e-06	1.5	US FDA
NCGC00160664-	Nitroxoline	ANTIBIOTIC;ANTIFUNGAL AGENTS;AN	6e-06	94	4.7e-06	0.8	Investigational
NCGC00261273-	BNTX maleate salt hydrate		7.2e-06	106	2.4e-06	0.3
NCGC00181782-	Sertindole	5-HT2A-RECEPTOR ANTAGONIST;ALP	7.4e-06	99	6.5e-06	0.9	EU
NCGC00096122-	Thioinosine	ANTIMETABOLITES, ANTINEOPLASTIC	8e-06	99	4.1e-06	0.5	Japan
NCGC00263145-	BI-78D3	SAPK1 (JNK) Inhibitor	8e-06	97	1.2e-05	1.5
NCGC00015735-	Niclosamide	STAT-3 Inhibitor	8.3e-06	102	3.3e-06	0.4	US FDA
NCGC00345829-	PD-173955	cSRC inhibitor	8.4e-06	98	6.6e-06	0.8
NCGC00016373-	Benzethonium chloride	ANTIFUNGAL;ANTI-INFECTIVE AGENT	9e-06	103	9.4e-06	1	US FDA
NCGC00345821-	AG-13958	VEGFR-2 (FLK-1/KDR) Inhibitors	1.1e-05	104	1.6e-05	1.4
NCGC00167848-	Stattic	Irreversible STAT3 activation inhibitor	1.1e-05	103	7.2e-06	0.6
NCGC00094717-	6-mercaptopurine	Purine Antagonist	1.2e-05	99	6.5e-06	0.6	US FDA
NCGC00249897-	Nitromersol	ANTIMICROBIAL;ANTISEPTIC;ANTISEP	1.4e-05	107	9e-06	0.7	US FDA
NCGC00017112-	Ciclopirox	Antifungal Agent	1.4e-05	100	2e-05	1.5	US FDA
NCGC00013043-	1,10-Phenanthroline mon	Metalloprotease inhibitor; chelates ir	1.4e-05	99	3.6e-06	0.3
NCGC00161418-	JTC-801	ORL1 (OP4, NOP) Antagonists	1.4e-05	104	1.1e-05	0.8
NCGC00346600-	Dioscin	peroxiredoxins (PRDX) 1/6	1.6e-05	99	4.5e-05	2.8
NCGC00092289-	DA-3003-1	Cell Division Cycle CDC25 Phosphatas	1.6e-05	104	2e-05	1.3
NCGC00095055-	Salinomycin	Anticoccidial/Antibacterial	1.7e-05	106	2.7e-05	1.6
NCGC00346595-	Oridonin	Nuclear Factor, Erythroid Derived 2, L	1.7e-05	108	4e-05	2.4
NCGC00346686-	Tivantinib	HGFR (MET; c-Met) Inhibitor	1.8e-05	86	1.6e-06	0.1
NCGC00274060-	Posaconazole	Lanosterol 14alpha-demethylase Inhi	1.8e-05	73	9.7e-06	0.5	US FDA
NCGC00016740-	Prazosin hydrochloride	alpha1-Adrenoceptor Antagonists	1.8e-05	104	4e-05	2.2	US FDA
NCGC00186465-	MK-2206	PKB/Akt Inhibitor	2.3e-05	103	4.4e-06	0.2	Investigational
NCGC00159510-	Aripiprazole	5-HT1A/2A Antagonists?	2.5e-05	102	2e-05	0.8	US FDA
NCGC00249346-	SB1518	Jak2 inhibitor	2.7e-05	103	6e-05	2.2
NCGC00263200-	RO495	Tyk 2 inhibitor	3.5e-05	97	7e-05	2
NCGC00179596-	Butoconazole nitrate	Antifungal Agent	3.9e-05	97	1.6e-05	0.4	US FDA
NCGC00163415-	Parthenolide	NF-kappaB Activation Modulator	4.3e-05	106	2e-05	0.5
NCGC00016258-	Menadione	Cell Division Cycle CDC25 Phosphatas	4.4e-05	101	4.5e-05	1	US FDA
NCGC00018261-	Perhexiline maleate	mitochondrial carnitine palmitoyltran	4.5e-05	98	5e-05	1.1	Investigational
NCGC00015096-	Amiodarone hydrochlorid	Muscarinic M3 Receptor Ligand	4.5e-05	55	4.5e-05	1	US FDA
NCGC00016256-	Pyrimethamine	Dihydrofolate Reductase (DHFR) Inhib	4.5e-05	88	1.4e-05	0.3	US FDA
NCGC00014911-	Cucurbitacin I	Jak2 inhibitor	4.5e-05	52	3e-06	0.1
NCGC00095264-	Chloroxine	Antibacterial	4.6e-05	93	1.6e-05	0.3	US FDA
NCGC00166288-	3,3'-Diethylthiacarbocyan	ANTIINFLAMMATORY;	5e-05	71	1.2e-06	0	Investigational
NCGC00021268-	Hydroxyprogesterone cap	BINDS TO THE PROGESTERONE AND E	5e-05	99	7.9e-06	0.2	US FDA
NCGC00347064-	KUC107871N-04	p97 ATPase Inhibitor	5e-05	100	3e-05	0.6
NCGC00159456-	Imatinib	Bcr-Abl Inhibitor	6e-05	64	4.1e-05	0.7	US FDA
