## Supplemental Table S6 for "An Integrated Systems Biology Approach Identifies the Proteasome as a Critical Host Machinery for ZIKV and DENV Replication"

### Sheet: Sheet1
Supplementary Table S6 GO enrichment analysis carried out with STRING
#Biological process	pathway description	observed gene count	false discovery rate	matching proteins in your network (IDs)	matching proteins in your network (labels)
GO.0010941	regulation of cell death	18	4.93e-07	ENSP00000012443,ENSP00000216455,ENSP00000248553,ENSP00000250405,ENSP00000258743,ENSP00000262193,ENSP00000290541,ENSP00000291554,ENSP00000302111,ENSP00000314067,ENSP00000319788,ENSP00000341189,ENSP00000365439,ENSP00000366237,ENSP00000368752,ENSP00000381607,ENSP00000398495,ENSP00000414359	BCL2L2,CRYAA,DFFA,DIABLO,GSTP1,HNRNPK,HSPB1,IL6,MGMT,NQO1,PAK2,PPP5C,PRNP,PSMA1,PSMA3,PSMB1,PSMB4,PTK2
GO.0060548	negative regulation of cell death	15	4.93e-07	ENSP00000012443,ENSP00000216455,ENSP00000248553,ENSP00000250405,ENSP00000262193,ENSP00000290541,ENSP00000291554,ENSP00000302111,ENSP00000314067,ENSP00000341189,ENSP00000365439,ENSP00000366237,ENSP00000368752,ENSP00000381607,ENSP00000414359	BCL2L2,CRYAA,DFFA,GSTP1,HNRNPK,HSPB1,MGMT,PAK2,PPP5C,PRNP,PSMA1,PSMA3,PSMB1,PSMB4,PTK2
GO.0042981	regulation of apoptotic process	17	8.44e-07	ENSP00000216455,ENSP00000248553,ENSP00000250405,ENSP00000258743,ENSP00000262193,ENSP00000290541,ENSP00000291554,ENSP00000302111,ENSP00000314067,ENSP00000319788,ENSP00000341189,ENSP00000365439,ENSP00000366237,ENSP00000368752,ENSP00000381607,ENSP00000398495,ENSP00000414359	BCL2L2,CRYAA,DFFA,DIABLO,GSTP1,HNRNPK,HSPB1,IL6,MGMT,NQO1,PAK2,PRNP,PSMA1,PSMA3,PSMB1,PSMB4,PTK2
GO.0043066	negative regulation of apoptotic process	13	1.03e-05	ENSP00000216455,ENSP00000248553,ENSP00000250405,ENSP00000262193,ENSP00000290541,ENSP00000291554,ENSP00000314067,ENSP00000341189,ENSP00000365439,ENSP00000366237,ENSP00000368752,ENSP00000381607,ENSP00000414359	BCL2L2,CRYAA,DFFA,GSTP1,HNRNPK,HSPB1,PAK2,PRNP,PSMA1,PSMA3,PSMB1,PSMB4,PTK2
GO.0010499	proteasomal ubiquitin-independent protein catabolic process	4	0.000194	ENSP00000216455,ENSP00000262193,ENSP00000290541,ENSP00000414359	PSMA1,PSMA3,PSMB1,PSMB4
GO.0031400	negative regulation of protein modification process	10	0.000234	ENSP00000012443,ENSP00000216455,ENSP00000248553,ENSP00000258743,ENSP00000262193,ENSP00000290541,ENSP00000314067,ENSP00000368752,ENSP00000381607,ENSP00000414359	GSTP1,HSPB1,IL6,PAK2,PPP5C,PRNP,PSMA1,PSMA3,PSMB1,PSMB4
GO.0044281	small molecule metabolic process	17	0.000234	ENSP00000216455,ENSP00000232219,ENSP00000235835,ENSP00000252029,ENSP00000256593,ENSP00000262193,ENSP00000290541,ENSP00000319788,ENSP00000335620,ENSP00000346921,ENSP00000349576,ENSP00000354532,ENSP00000365773,ENSP00000367408,ENSP00000381607,ENSP00000382177,ENSP00000414359	AK2,AKR7A2,CASK,DCTD,GSTA1,GSTM5,GSTP1,MYO5A,NQO1,PNP,PSAT1,PSMA1,PSMA3,PSMB1,PSMB4,RBP1,TYMP
GO.0006521	regulation of cellular amino acid metabolic process	5	0.000267	ENSP00000216455,ENSP00000262193,ENSP00000290541,ENSP00000319788,ENSP00000414359	NQO1,PSMA1,PSMA3,PSMB1,PSMB4
GO.0044710	single-organism metabolic process	23	0.000267	ENSP00000012443,ENSP00000216455,ENSP00000227251,ENSP00000232219,ENSP00000235835,ENSP00000252029,ENSP00000256593,ENSP00000262193,ENSP00000273550,ENSP00000289473,ENSP00000290541,ENSP00000302111,ENSP00000314067,ENSP00000335620,ENSP00000342011,ENSP00000346921,ENSP00000349576,ENSP00000354532,ENSP00000365773,ENSP00000367408,ENSP00000381607,ENSP00000382177,ENSP00000414359	AK2,AKR7A2,CASK,CRYAB,DCTD,FTH1,GSTA1,GSTM5,GSTP1,MGMT,MYO5A,NCF1,PAK2,PNP,PPP5C,PSAT1,PSMA1,PSMA3,PSMB1,PSMB4,RBP1,TYMP,XRCC4
GO.0051348	negative regulation of transferase activity	8	0.000267	ENSP00000216455,ENSP00000248553,ENSP00000258743,ENSP00000262193,ENSP00000290541,ENSP00000314067,ENSP00000381607,ENSP00000414359	GSTP1,HSPB1,IL6,PAK2,PSMA1,PSMA3,PSMB1,PSMB4
GO.0006979	response to oxidative stress	8	0.000361	ENSP00000012443,ENSP00000227251,ENSP00000258743,ENSP00000302111,ENSP00000319788,ENSP00000368752,ENSP00000381607,ENSP00000398495	CRYAB,DIABLO,GSTP1,IL6,MGMT,NQO1,PPP5C,PRNP
GO.0006974	cellular response to DNA damage stimulus	10	0.00064	ENSP00000012443,ENSP00000216455,ENSP00000250405,ENSP00000262193,ENSP00000290541,ENSP00000302111,ENSP00000342011,ENSP00000349547,ENSP00000376943,ENSP00000414359	BCL2L11,BCL2L2,MGMT,PPP5C,PSMA1,PSMA3,PSMB1,PSMB4,RASSF1,XRCC4
GO.0006950	response to stress	20	0.000754	ENSP00000012443,ENSP00000216455,ENSP00000227251,ENSP00000248553,ENSP00000250405,ENSP00000258743,ENSP00000262193,ENSP00000290541,ENSP00000305958,ENSP00000314067,ENSP00000319788,ENSP00000341189,ENSP00000342011,ENSP00000349547,ENSP00000368752,ENSP00000370007,ENSP00000376943,ENSP00000381607,ENSP00000398495,ENSP00000414359	BCL2L11,BCL2L2,CRYAB,DIABLO,GSTP1,HSPB1,IL6,NQO1,PAK2,PPP5C,PRNP,PSMA1,PSMA3,PSMB1,PSMB4,PTK2,RASSF1,STIP1,TMSB4X,XRCC4
GO.0051246	regulation of protein metabolic process	17	0.000754	ENSP00000012443,ENSP00000158166,ENSP00000216455,ENSP00000227251,ENSP00000248553,ENSP00000258743,ENSP00000262193,ENSP00000290541,ENSP00000302111,ENSP00000314067,ENSP00000341189,ENSP00000349547,ENSP00000365439,ENSP00000368752,ENSP00000381607,ENSP00000398495,ENSP00000414359	CAMKK1,CRYAB,DIABLO,GSTP1,HNRNPK,HSPB1,IL6,MGMT,PAK2,PPP5C,PRNP,PSMA1,PSMA3,PSMB1,PSMB4,PTK2,RASSF1
GO.2000060	positive regulation of protein ubiquitination involved in ubiquitin-dependent protein catabolic process	5	0.000754	ENSP00000216455,ENSP00000262193,ENSP00000290541,ENSP00000341189,ENSP00000414359	PSMA1,PSMA3,PSMB1,PSMB4,PTK2
GO.0031398	positive regulation of protein ubiquitination	6	0.000781	ENSP00000216455,ENSP00000262193,ENSP00000290541,ENSP00000341189,ENSP00000349547,ENSP00000414359	PSMA1,PSMA3,PSMB1,PSMB4,PTK2,RASSF1
GO.0033554	cellular response to stress	14	0.000786	ENSP00000012443,ENSP00000216455,ENSP00000227251,ENSP00000250405,ENSP00000258743,ENSP00000262193,ENSP00000290541,ENSP00000314067,ENSP00000319788,ENSP00000342011,ENSP00000349547,ENSP00000376943,ENSP00000398495,ENSP00000414359	BCL2L11,BCL2L2,CRYAB,DIABLO,IL6,NQO1,PAK2,PPP5C,PSMA1,PSMA3,PSMB1,PSMB4,RASSF1,XRCC4
GO.0030162	regulation of proteolysis	10	0.000894	ENSP00000216455,ENSP00000227251,ENSP00000258743,ENSP00000262193,ENSP00000290541,ENSP00000302111,ENSP00000314067,ENSP00000341189,ENSP00000398495,ENSP00000414359	CRYAB,DIABLO,IL6,MGMT,PAK2,PSMA1,PSMA3,PSMB1,PSMB4,PTK2
GO.0032269	negative regulation of cellular protein metabolic process	11	0.000894	ENSP00000012443,ENSP00000216455,ENSP00000227251,ENSP00000248553,ENSP00000258743,ENSP00000262193,ENSP00000290541,ENSP00000314067,ENSP00000368752,ENSP00000381607,ENSP00000414359	CRYAB,GSTP1,HSPB1,IL6,PAK2,PPP5C,PRNP,PSMA1,PSMA3,PSMB1,PSMB4
GO.0051351	positive regulation of ligase activity	5	0.000894	ENSP00000216455,ENSP00000262193,ENSP00000290541,ENSP00000342011,ENSP00000414359	PSMA1,PSMA3,PSMB1,PSMB4,XRCC4
GO.0010565	regulation of cellular ketone metabolic process	6	0.00127	ENSP00000216455,ENSP00000258743,ENSP00000262193,ENSP00000290541,ENSP00000319788,ENSP00000414359	IL6,NQO1,PSMA1,PSMA3,PSMB1,PSMB4
GO.0071156	regulation of cell cycle arrest	5	0.00157	ENSP00000216455,ENSP00000262193,ENSP00000290541,ENSP00000349547,ENSP00000414359	PSMA1,PSMA3,PSMB1,PSMB4,RASSF1
GO.0043086	negative regulation of catalytic activity	10	0.00161	ENSP00000216455,ENSP00000227251,ENSP00000248553,ENSP00000258743,ENSP00000262193,ENSP00000290541,ENSP00000314067,ENSP00000319788,ENSP00000381607,ENSP00000414359	CRYAB,GSTP1,HSPB1,IL6,NQO1,PAK2,PSMA1,PSMA3,PSMB1,PSMB4
GO.0065009	regulation of molecular function	17	0.00166	ENSP00000158166,ENSP00000216455,ENSP00000227251,ENSP00000248553,ENSP00000258743,ENSP00000262193,ENSP00000290541,ENSP00000302111,ENSP00000314067,ENSP00000319788,ENSP00000341189,ENSP00000342011,ENSP00000368752,ENSP00000381607,ENSP00000382177,ENSP00000398495,ENSP00000414359	CAMKK1,CRYAB,DIABLO,GSTP1,HSPB1,IL6,MGMT,MYO5A,NQO1,PAK2,PRNP,PSMA1,PSMA3,PSMB1,PSMB4,PTK2,XRCC4
GO.0002223	stimulatory C-type lectin receptor signaling pathway	5	0.0022	ENSP00000216455,ENSP00000262193,ENSP00000290541,ENSP00000314067,ENSP00000414359	PAK2,PSMA1,PSMA3,PSMB1,PSMB4
GO.0044092	negative regulation of molecular function	11	0.0022	ENSP00000216455,ENSP00000227251,ENSP00000248553,ENSP00000258743,ENSP00000262193,ENSP00000290541,ENSP00000314067,ENSP00000319788,ENSP00000368752,ENSP00000381607,ENSP00000414359	CRYAB,GSTP1,HSPB1,IL6,NQO1,PAK2,PRNP,PSMA1,PSMA3,PSMB1,PSMB4
GO.0031399	regulation of protein modification process	13	0.00225	ENSP00000012443,ENSP00000158166,ENSP00000216455,ENSP00000248553,ENSP00000258743,ENSP00000262193,ENSP00000290541,ENSP00000314067,ENSP00000341189,ENSP00000349547,ENSP00000368752,ENSP00000381607,ENSP00000414359	CAMKK1,GSTP1,HSPB1,IL6,PAK2,PPP5C,PRNP,PSMA1,PSMA3,PSMB1,PSMB4,PTK2,RASSF1
GO.0051338	regulation of transferase activity	10	0.00237	ENSP00000158166,ENSP00000216455,ENSP00000248553,ENSP00000258743,ENSP00000262193,ENSP00000290541,ENSP00000314067,ENSP00000341189,ENSP00000381607,ENSP00000414359	CAMKK1,GSTP1,HSPB1,IL6,PAK2,PSMA1,PSMA3,PSMB1,PSMB4,PTK2
GO.0009112	nucleobase metabolic process	4	0.00271	ENSP00000252029,ENSP00000301634,ENSP00000349576,ENSP00000354532	DCTD,PNP,TK1,TYMP
GO.0050790	regulation of catalytic activity	15	0.00272	ENSP00000158166,ENSP00000216455,ENSP00000227251,ENSP00000248553,ENSP00000258743,ENSP00000262193,ENSP00000290541,ENSP00000302111,ENSP00000314067,ENSP00000319788,ENSP00000341189,ENSP00000342011,ENSP00000381607,ENSP00000398495,ENSP00000414359	CAMKK1,CRYAB,DIABLO,GSTP1,HSPB1,IL6,MGMT,NQO1,PAK2,PSMA1,PSMA3,PSMB1,PSMB4,PTK2,XRCC4
GO.0051247	positive regulation of protein metabolic process	12	0.00296	ENSP00000158166,ENSP00000216455,ENSP00000248553,ENSP00000258743,ENSP00000262193,ENSP00000290541,ENSP00000314067,ENSP00000341189,ENSP00000349547,ENSP00000365439,ENSP00000398495,ENSP00000414359	CAMKK1,DIABLO,HNRNPK,HSPB1,IL6,PAK2,PSMA1,PSMA3,PSMB1,PSMB4,PTK2,RASSF1
GO.0002479	antigen processing and presentation of exogenous peptide antigen via MHC class I, TAP-dependent	4	0.00346	ENSP00000216455,ENSP00000262193,ENSP00000290541,ENSP00000414359	PSMA1,PSMA3,PSMB1,PSMB4
GO.0006977	DNA damage response, signal transduction by p53 class mediator resulting in cell cycle arrest	4	0.00346	ENSP00000216455,ENSP00000262193,ENSP00000290541,ENSP00000414359	PSMA1,PSMA3,PSMB1,PSMB4
GO.0032268	regulation of cellular protein metabolic process	15	0.00346	ENSP00000012443,ENSP00000158166,ENSP00000216455,ENSP00000227251,ENSP00000248553,ENSP00000258743,ENSP00000262193,ENSP00000290541,ENSP00000314067,ENSP00000341189,ENSP00000349547,ENSP00000368752,ENSP00000381607,ENSP00000398495,ENSP00000414359	CAMKK1,CRYAB,DIABLO,GSTP1,HSPB1,IL6,PAK2,PPP5C,PRNP,PSMA1,PSMA3,PSMB1,PSMB4,PTK2,RASSF1
GO.0051437	positive regulation of ubiquitin-protein ligase activity involved in regulation of mitotic cell cycle transition	4	0.0038	ENSP00000216455,ENSP00000262193,ENSP00000290541,ENSP00000414359	PSMA1,PSMA3,PSMB1,PSMB4
GO.0071887	leukocyte apoptotic process	3	0.0038	ENSP00000258743,ENSP00000366237,ENSP00000376943	BCL2L11,DFFA,IL6
GO.0002429	immune response-activating cell surface receptor signaling pathway	6	0.00392	ENSP00000216455,ENSP00000262193,ENSP00000290541,ENSP00000314067,ENSP00000341189,ENSP00000414359	PAK2,PSMA1,PSMA3,PSMB1,PSMB4,PTK2
GO.0042221	response to chemical	19	0.00406	ENSP00000012443,ENSP00000227251,ENSP00000235835,ENSP00000248553,ENSP00000252029,ENSP00000256593,ENSP00000258743,ENSP00000301634,ENSP00000302111,ENSP00000314067,ENSP00000335620,ENSP00000341189,ENSP00000342011,ENSP00000354532,ENSP00000365439,ENSP00000376943,ENSP00000381607,ENSP00000382177,ENSP00000398495	AKR7A2,BCL2L11,CRYAB,DIABLO,GSTA1,GSTM5,GSTP1,HNRNPK,HSPB1,IL6,MGMT,MYO5A,PAK2,PNP,PPP5C,PTK2,TK1,TYMP,XRCC4
GO.0031571	mitotic G1 DNA damage checkpoint	4	0.00439	ENSP00000216455,ENSP00000262193,ENSP00000290541,ENSP00000414359	PSMA1,PSMA3,PSMB1,PSMB4
GO.0051248	negative regulation of protein metabolic process	10	0.00472	ENSP00000012443,ENSP00000216455,ENSP00000227251,ENSP00000248553,ENSP00000262193,ENSP00000290541,ENSP00000314067,ENSP00000368752,ENSP00000381607,ENSP00000414359	CRYAB,GSTP1,HSPB1,PAK2,PPP5C,PRNP,PSMA1,PSMA3,PSMB1,PSMB4
GO.0034599	cellular response to oxidative stress	5	0.00477	ENSP00000012443,ENSP00000258743,ENSP00000302111,ENSP00000319788,ENSP00000398495	DIABLO,IL6,MGMT,NQO1,PPP5C
GO.0006805	xenobiotic metabolic process	5	0.00503	ENSP00000235835,ENSP00000256593,ENSP00000319788,ENSP00000335620,ENSP00000381607	AKR7A2,GSTA1,GSTM5,GSTP1,NQO1
GO.0051436	negative regulation of ubiquitin-protein ligase activity involved in mitotic cell cycle	4	0.00503	ENSP00000216455,ENSP00000262193,ENSP00000290541,ENSP00000414359	PSMA1,PSMA3,PSMB1,PSMB4
GO.1901687	glutathione derivative biosynthetic process	3	0.00503	ENSP00000256593,ENSP00000335620,ENSP00000381607	GSTA1,GSTM5,GSTP1
GO.0031145	anaphase-promoting complex-dependent proteasomal ubiquitin-dependent protein catabolic process	4	0.00508	ENSP00000216455,ENSP00000262193,ENSP00000290541,ENSP00000414359	PSMA1,PSMA3,PSMB1,PSMB4
GO.0071466	cellular response to xenobiotic stimulus	5	0.00541	ENSP00000235835,ENSP00000256593,ENSP00000319788,ENSP00000335620,ENSP00000381607	AKR7A2,GSTA1,GSTM5,GSTP1,NQO1
GO.0000302	response to reactive oxygen species	5	0.00564	ENSP00000012443,ENSP00000227251,ENSP00000258743,ENSP00000319788,ENSP00000381607	CRYAB,GSTP1,IL6,NQO1,PPP5C
GO.0006206	pyrimidine nucleobase metabolic process	3	0.00568	ENSP00000252029,ENSP00000301634,ENSP00000349576	DCTD,TK1,TYMP
GO.0006915	apoptotic process	10	0.00568	ENSP00000216455,ENSP00000227251,ENSP00000250405,ENSP00000262193,ENSP00000290541,ENSP00000302111,ENSP00000314067,ENSP00000341189,ENSP00000414359,ENSP00000431391	API5,BCL2L2,CRYAB,MGMT,PAK2,PSMA1,PSMA3,PSMB1,PSMB4,PTK2
GO.0031325	positive regulation of cellular metabolic process	16	0.00568	ENSP00000158166,ENSP00000216455,ENSP00000248553,ENSP00000258743,ENSP00000262193,ENSP00000290541,ENSP00000302111,ENSP00000314067,ENSP00000341189,ENSP00000349547,ENSP00000359804,ENSP00000365439,ENSP00000367408,ENSP00000381607,ENSP00000398495,ENSP00000414359	CAMKK1,CASK,DIABLO,FUBP1,GSTP1,HNRNPK,HSPB1,IL6,MGMT,PAK2,PSMA1,PSMA3,PSMB1,PSMB4,PTK2,RASSF1
GO.0097285	cell-type specific apoptotic process	4	0.00568	ENSP00000258743,ENSP00000366237,ENSP00000376943,ENSP00000398495	BCL2L11,DFFA,DIABLO,IL6
GO.0046134	pyrimidine nucleoside biosynthetic process	3	0.00579	ENSP00000252029,ENSP00000301634,ENSP00000349576	DCTD,TK1,TYMP
GO.0048523	negative regulation of cellular process	19	0.00579	ENSP00000012443,ENSP00000216455,ENSP00000248553,ENSP00000250405,ENSP00000258743,ENSP00000262193,ENSP00000273550,ENSP00000290541,ENSP00000291554,ENSP00000302111,ENSP00000314067,ENSP00000341189,ENSP00000349547,ENSP00000365439,ENSP00000366237,ENSP00000367408,ENSP00000368752,ENSP00000381607,ENSP00000414359	BCL2L2,CASK,CRYAA,DFFA,FTH1,GSTP1,HNRNPK,HSPB1,IL6,MGMT,PAK2,PPP5C,PRNP,PSMA1,PSMA3,PSMB1,PSMB4,PTK2,RASSF1
GO.0048522	positive regulation of cellular process	20	0.00615	ENSP00000158166,ENSP00000216455,ENSP00000248553,ENSP00000258743,ENSP00000262193,ENSP00000290541,ENSP00000302111,ENSP00000314067,ENSP00000319788,ENSP00000341189,ENSP00000349547,ENSP00000354532,ENSP00000359804,ENSP00000365439,ENSP00000366237,ENSP00000367408,ENSP00000376943,ENSP00000381607,ENSP00000398495,ENSP00000414359	BCL2L11,CAMKK1,CASK,DFFA,DIABLO,FUBP1,GSTP1,HNRNPK,HSPB1,IL6,MGMT,NQO1,PAK2,PNP,PSMA1,PSMA3,PSMB1,PSMB4,PTK2,RASSF1
GO.0043094	cellular metabolic compound salvage	3	0.00659	ENSP00000252029,ENSP00000301634,ENSP00000354532	PNP,TK1,TYMP
GO.0070242	thymocyte apoptotic process	2	0.00681	ENSP00000366237,ENSP00000376943	BCL2L11,DFFA
GO.0070887	cellular response to chemical stimulus	14	0.008	ENSP00000012443,ENSP00000235835,ENSP00000248553,ENSP00000256593,ENSP00000258743,ENSP00000302111,ENSP00000335620,ENSP00000341189,ENSP00000342011,ENSP00000365439,ENSP00000376943,ENSP00000381607,ENSP00000382177,ENSP00000398495	AKR7A2,BCL2L11,DIABLO,GSTA1,GSTM5,GSTP1,HNRNPK,HSPB1,IL6,MGMT,MYO5A,PPP5C,PTK2,XRCC4
GO.0001933	negative regulation of protein phosphorylation	6	0.0086	ENSP00000012443,ENSP00000248553,ENSP00000258743,ENSP00000314067,ENSP00000368752,ENSP00000381607	GSTP1,HSPB1,IL6,PAK2,PPP5C,PRNP
GO.0016032	viral process	8	0.00904	ENSP00000216455,ENSP00000262193,ENSP00000290541,ENSP00000314067,ENSP00000342011,ENSP00000365439,ENSP00000376943,ENSP00000414359	BCL2L11,HNRNPK,PAK2,PSMA1,PSMA3,PSMB1,PSMB4,XRCC4
GO.0043281	regulation of cysteine-type endopeptidase activity involved in apoptotic process	5	0.00904	ENSP00000227251,ENSP00000258743,ENSP00000302111,ENSP00000314067,ENSP00000398495	CRYAB,DIABLO,IL6,MGMT,PAK2
GO.0045862	positive regulation of proteolysis	6	0.00958	ENSP00000216455,ENSP00000262193,ENSP00000290541,ENSP00000341189,ENSP00000398495,ENSP00000414359	DIABLO,PSMA1,PSMA3,PSMB1,PSMB4,PTK2
GO.1901566	organonitrogen compound biosynthetic process	9	0.00969	ENSP00000252029,ENSP00000256593,ENSP00000301634,ENSP00000335620,ENSP00000346921,ENSP00000349576,ENSP00000354532,ENSP00000365773,ENSP00000381607	AK2,DCTD,GSTA1,GSTM5,GSTP1,PNP,PSAT1,TK1,TYMP
GO.0009163	nucleoside biosynthetic process	4	0.0116	ENSP00000252029,ENSP00000301634,ENSP00000346921,ENSP00000349576	AK2,DCTD,TK1,TYMP
GO.0031349	positive regulation of defense response	6	0.0116	ENSP00000216455,ENSP00000258743,ENSP00000262193,ENSP00000290541,ENSP00000314067,ENSP00000414359	IL6,PAK2,PSMA1,PSMA3,PSMB1,PSMB4
GO.0050778	positive regulation of immune response	7	0.012	ENSP00000216455,ENSP00000258743,ENSP00000262193,ENSP00000290541,ENSP00000314067,ENSP00000341189,ENSP00000414359	IL6,PAK2,PSMA1,PSMA3,PSMB1,PSMB4,PTK2
GO.0006749	glutathione metabolic process	3	0.0123	ENSP00000256593,ENSP00000335620,ENSP00000381607	GSTA1,GSTM5,GSTP1
GO.0048519	negative regulation of biological process	19	0.0123	ENSP00000012443,ENSP00000216455,ENSP00000248553,ENSP00000250405,ENSP00000258743,ENSP00000262193,ENSP00000273550,ENSP00000291554,ENSP00000302111,ENSP00000314067,ENSP00000319788,ENSP00000341189,ENSP00000349547,ENSP00000365439,ENSP00000366237,ENSP00000367408,ENSP00000368752,ENSP00000381607,ENSP00000414359	BCL2L2,CASK,CRYAA,DFFA,FTH1,GSTP1,HNRNPK,HSPB1,IL6,MGMT,NQO1,PAK2,PPP5C,PRNP,PSMA1,PSMA3,PSMB1,PTK2,RASSF1
GO.0010948	negative regulation of cell cycle process	5	0.0132	ENSP00000216455,ENSP00000262193,ENSP00000290541,ENSP00000349547,ENSP00000414359	PSMA1,PSMA3,PSMB1,PSMB4,RASSF1
GO.0051347	positive regulation of transferase activity	7	0.0132	ENSP00000158166,ENSP00000216455,ENSP00000262193,ENSP00000290541,ENSP00000314067,ENSP00000341189,ENSP00000414359	CAMKK1,PAK2,PSMA1,PSMA3,PSMB1,PSMB4,PTK2
GO.0009892	negative regulation of metabolic process	14	0.0153	ENSP00000012443,ENSP00000216455,ENSP00000227251,ENSP00000248553,ENSP00000258743,ENSP00000262193,ENSP00000290541,ENSP00000314067,ENSP00000319788,ENSP00000365439,ENSP00000366237,ENSP00000368752,ENSP00000381607,ENSP00000414359	CRYAB,DFFA,GSTP1,HNRNPK,HSPB1,IL6,NQO1,PAK2,PPP5C,PRNP,PSMA1,PSMA3,PSMB1,PSMB4
GO.0032270	positive regulation of cellular protein metabolic process	10	0.0155	ENSP00000158166,ENSP00000216455,ENSP00000258743,ENSP00000262193,ENSP00000290541,ENSP00000314067,ENSP00000341189,ENSP00000349547,ENSP00000398495,ENSP00000414359	CAMKK1,DIABLO,IL6,PAK2,PSMA1,PSMA3,PSMB1,PSMB4,PTK2,RASSF1
GO.0031401	positive regulation of protein modification process	9	0.0156	ENSP00000158166,ENSP00000216455,ENSP00000258743,ENSP00000262193,ENSP00000290541,ENSP00000314067,ENSP00000341189,ENSP00000349547,ENSP00000414359	CAMKK1,IL6,PAK2,PSMA1,PSMA3,PSMB1,PSMB4,PTK2,RASSF1
GO.0009605	response to external stimulus	12	0.0157	ENSP00000232219,ENSP00000248553,ENSP00000252029,ENSP00000258743,ENSP00000301634,ENSP00000302111,ENSP00000314067,ENSP00000319788,ENSP00000341189,ENSP00000368752,ENSP00000376943,ENSP00000381607	BCL2L11,GSTP1,HSPB1,IL6,MGMT,NQO1,PAK2,PRNP,PTK2,RBP1,TK1,TYMP
GO.0090263	positive regulation of canonical Wnt signaling pathway	4	0.0157	ENSP00000216455,ENSP00000262193,ENSP00000290541,ENSP00000414359	PSMA1,PSMA3,PSMB1,PSMB4
GO.0043097	pyrimidine nucleoside salvage	2	0.0162	ENSP00000252029,ENSP00000301634	TK1,TYMP
GO.1900118	negative regulation of execution phase of apoptosis	2	0.0162	ENSP00000314067,ENSP00000366237	DFFA,PAK2
GO.0002684	positive regulation of immune system process	8	0.0164	ENSP00000216455,ENSP00000258743,ENSP00000262193,ENSP00000290541,ENSP00000314067,ENSP00000341189,ENSP00000354532,ENSP00000414359	IL6,PAK2,PNP,PSMA1,PSMA3,PSMB1,PSMB4,PTK2
GO.0044711	single-organism biosynthetic process	10	0.0164	ENSP00000252029,ENSP00000256593,ENSP00000301634,ENSP00000335620,ENSP00000346921,ENSP00000349576,ENSP00000354532,ENSP00000365773,ENSP00000381607,ENSP00000382177	AK2,DCTD,GSTA1,GSTM5,GSTP1,MYO5A,PNP,PSAT1,TK1,TYMP
GO.0051704	multi-organism process	13	0.0169	ENSP00000216455,ENSP00000248553,ENSP00000250405,ENSP00000258743,ENSP00000262193,ENSP00000290541,ENSP00000301634,ENSP00000314067,ENSP00000342011,ENSP00000365439,ENSP00000376943,ENSP00000381607,ENSP00000414359	BCL2L11,BCL2L2,GSTP1,HNRNPK,HSPB1,IL6,PAK2,PSMA1,PSMA3,PSMB1,PSMB4,TK1,XRCC4
GO.1901700	response to oxygen-containing compound	10	0.0169	ENSP00000012443,ENSP00000227251,ENSP00000258743,ENSP00000301634,ENSP00000302111,ENSP00000319788,ENSP00000341189,ENSP00000365439,ENSP00000381607,ENSP00000382177	CRYAB,GSTP1,HNRNPK,IL6,MGMT,MYO5A,NQO1,PPP5C,PTK2,TK1
GO.0010605	negative regulation of macromolecule metabolic process	13	0.0173	ENSP00000012443,ENSP00000216455,ENSP00000227251,ENSP00000248553,ENSP00000258743,ENSP00000262193,ENSP00000290541,ENSP00000314067,ENSP00000365439,ENSP00000366237,ENSP00000368752,ENSP00000381607,ENSP00000414359	CRYAB,DFFA,GSTP1,HNRNPK,HSPB1,IL6,PAK2,PPP5C,PRNP,PSMA1,PSMA3,PSMB1,PSMB4
GO.0010035	response to inorganic substance	6	0.0177	ENSP00000012443,ENSP00000227251,ENSP00000258743,ENSP00000301634,ENSP00000319788,ENSP00000342011	CRYAB,IL6,NQO1,PPP5C,TK1,XRCC4
GO.0006266	DNA ligation	2	0.0225	ENSP00000302111,ENSP00000342011	MGMT,XRCC4
GO.1902531	regulation of intracellular signal transduction	10	0.0225	ENSP00000012443,ENSP00000248553,ENSP00000250405,ENSP00000258743,ENSP00000314067,ENSP00000341189,ENSP00000368752,ENSP00000376943,ENSP00000381607,ENSP00000382177	BCL2L11,BCL2L2,GSTP1,HSPB1,IL6,MYO5A,PAK2,PPP5C,PRNP,PTK2
GO.0010604	positive regulation of macromolecule metabolic process	14	0.0234	ENSP00000158166,ENSP00000216455,ENSP00000248553,ENSP00000258743,ENSP00000262193,ENSP00000290541,ENSP00000302111,ENSP00000314067,ENSP00000341189,ENSP00000349547,ENSP00000365439,ENSP00000367408,ENSP00000398495,ENSP00000414359	CAMKK1,CASK,DIABLO,HNRNPK,HSPB1,IL6,MGMT,PAK2,PSMA1,PSMA3,PSMB1,PSMB4,PTK2,RASSF1
GO.0045786	negative regulation of cell cycle	6	0.0234	ENSP00000216455,ENSP00000262193,ENSP00000290541,ENSP00000349547,ENSP00000368752,ENSP00000414359	PRNP,PSMA1,PSMA3,PSMB1,PSMB4,RASSF1
GO.0090090	negative regulation of canonical Wnt signaling pathway	4	0.0251	ENSP00000216455,ENSP00000262193,ENSP00000290541,ENSP00000414359	PSMA1,PSMA3,PSMB1,PSMB4
GO.0009117	nucleotide metabolic process	6	0.0254	ENSP00000252029,ENSP00000301634,ENSP00000346921,ENSP00000349576,ENSP00000354532,ENSP00000367408	AK2,CASK,DCTD,PNP,TK1,TYMP
GO.0048518	positive regulation of biological process	20	0.0254	ENSP00000158166,ENSP00000216455,ENSP00000248553,ENSP00000258743,ENSP00000262193,ENSP00000290541,ENSP00000302111,ENSP00000314067,ENSP00000319788,ENSP00000341189,ENSP00000342011,ENSP00000349547,ENSP00000354532,ENSP00000365439,ENSP00000366237,ENSP00000367408,ENSP00000376943,ENSP00000381607,ENSP00000398495,ENSP00000414359	BCL2L11,CAMKK1,CASK,DFFA,DIABLO,GSTP1,HNRNPK,HSPB1,IL6,MGMT,NQO1,PAK2,PNP,PSMA1,PSMA3,PSMB1,PSMB4,PTK2,RASSF1,XRCC4
GO.0080134	regulation of response to stress	10	0.0254	ENSP00000216455,ENSP00000248553,ENSP00000258743,ENSP00000262193,ENSP00000302111,ENSP00000314067,ENSP00000367408,ENSP00000376943,ENSP00000381607,ENSP00000414359	BCL2L11,CASK,GSTP1,HSPB1,IL6,MGMT,PAK2,PSMA1,PSMA3,PSMB1
GO.0023057	negative regulation of signaling	9	0.028	ENSP00000216455,ENSP00000248553,ENSP00000250405,ENSP00000258743,ENSP00000262193,ENSP00000290541,ENSP00000368752,ENSP00000381607,ENSP00000414359	BCL2L2,GSTP1,HSPB1,IL6,PRNP,PSMA1,PSMA3,PSMB1,PSMB4
GO.0050896	response to stimulus	24	0.0284	ENSP00000216455,ENSP00000232219,ENSP00000235835,ENSP00000248553,ENSP00000250405,ENSP00000252029,ENSP00000256593,ENSP00000258743,ENSP00000262193,ENSP00000273550,ENSP00000290541,ENSP00000291554,ENSP00000301634,ENSP00000305958,ENSP00000314067,ENSP00000335620,ENSP00000341189,ENSP00000349547,ENSP00000354532,ENSP00000365439,ENSP00000370007,ENSP00000381607,ENSP00000382177,ENSP00000414359	AKR7A2,BCL2L2,CRYAA,FTH1,GSTA1,GSTM5,GSTP1,HNRNPK,HSPB1,IL6,MYO5A,PAK2,PNP,PSMA1,PSMA3,PSMB1,PSMB4,PTK2,RASSF1,RBP1,STIP1,TK1,TMSB4X,TYMP
GO.0009636	response to toxic substance	4	0.0285	ENSP00000258743,ENSP00000301634,ENSP00000302111,ENSP00000319788	IL6,MGMT,NQO1,TK1
GO.0010648	negative regulation of cell communication	9	0.0289	ENSP00000216455,ENSP00000248553,ENSP00000250405,ENSP00000258743,ENSP00000262193,ENSP00000290541,ENSP00000368752,ENSP00000381607,ENSP00000414359	BCL2L2,GSTP1,HSPB1,IL6,PRNP,PSMA1,PSMA3,PSMB1,PSMB4
GO.0006921	cellular component disassembly involved in execution phase of apoptosis	3	0.029	ENSP00000314067,ENSP00000341189,ENSP00000366237	DFFA,PAK2,PTK2
GO.0045787	positive regulation of cell cycle	5	0.0311	ENSP00000216455,ENSP00000262193,ENSP00000290541,ENSP00000376943,ENSP00000414359	BCL2L11,PSMA1,PSMA3,PSMB1,PSMB4
GO.0009893	positive regulation of metabolic process	16	0.0312	ENSP00000158166,ENSP00000216455,ENSP00000248553,ENSP00000258743,ENSP00000262193,ENSP00000290541,ENSP00000302111,ENSP00000314067,ENSP00000341189,ENSP00000342011,ENSP00000349547,ENSP00000365439,ENSP00000367408,ENSP00000381607,ENSP00000398495,ENSP00000414359	CAMKK1,CASK,DIABLO,GSTP1,HNRNPK,HSPB1,IL6,MGMT,PAK2,PSMA1,PSMA3,PSMB1,PSMB4,PTK2,RASSF1,XRCC4
GO.0032682	negative regulation of chemokine production	2	0.0314	ENSP00000258743,ENSP00000381607	GSTP1,IL6
GO.0051726	regulation of cell cycle	8	0.0334	ENSP00000216455,ENSP00000262193,ENSP00000290541,ENSP00000314067,ENSP00000349547,ENSP00000368752,ENSP00000376943,ENSP00000414359	BCL2L11,PAK2,PRNP,PSMA1,PSMA3,PSMB1,PSMB4,RASSF1
GO.0097305	response to alcohol	5	0.0334	ENSP00000227251,ENSP00000258743,ENSP00000301634,ENSP00000302111,ENSP00000319788	CRYAB,IL6,MGMT,NQO1,TK1
GO.0000082	G1/S transition of mitotic cell cycle	4	0.0337	ENSP00000216455,ENSP00000262193,ENSP00000290541,ENSP00000414359	PSMA1,PSMA3,PSMB1,PSMB4
GO.1901657	glycosyl compound metabolic process	5	0.0337	ENSP00000235835,ENSP00000252029,ENSP00000346921,ENSP00000349576,ENSP00000354532	AK2,AKR7A2,DCTD,PNP,TYMP
GO.0070663	regulation of leukocyte proliferation	4	0.0367	ENSP00000258743,ENSP00000354532,ENSP00000368752,ENSP00000381607	GSTP1,IL6,PNP,PRNP
GO.0035556	intracellular signal transduction	11	0.0381	ENSP00000216455,ENSP00000227251,ENSP00000248553,ENSP00000250405,ENSP00000262193,ENSP00000290541,ENSP00000314067,ENSP00000341189,ENSP00000349547,ENSP00000376943,ENSP00000414359	BCL2L11,BCL2L2,CRYAB,HSPB1,PAK2,PSMA1,PSMA3,PSMB1,PSMB4,PTK2,RASSF1
GO.0060561	apoptotic process involved in morphogenesis	2	0.0381	ENSP00000227251,ENSP00000376943	BCL2L11,CRYAB
GO.2000269	regulation of fibroblast apoptotic process	2	0.0381	ENSP00000376943,ENSP00000431391	API5,BCL2L11
GO.0022407	regulation of cell-cell adhesion	5	0.0389	ENSP00000258743,ENSP00000314067,ENSP00000341189,ENSP00000354532,ENSP00000368752	IL6,PAK2,PNP,PRNP,PTK2
GO.0097194	execution phase of apoptosis	3	0.0403	ENSP00000314067,ENSP00000341189,ENSP00000366237	DFFA,PAK2,PTK2
#Cellular Component	pathway description	observed gene count	false discovery rate	matching proteins in your network (IDs)	matching proteins in your network (labels)
GO.0005829	cytosol	32	3.12e-15	ENSP00000012443,ENSP00000158166,ENSP00000216455,ENSP00000227251,ENSP00000232219,ENSP00000235835,ENSP00000248553,ENSP00000250405,ENSP00000252029,ENSP00000256593,ENSP00000262193,ENSP00000273550,ENSP00000290541,ENSP00000301634,ENSP00000314067,ENSP00000319788,ENSP00000335620,ENSP00000341189,ENSP00000342011,ENSP00000349576,ENSP00000354532,ENSP00000365439,ENSP00000365773,ENSP00000366237,ENSP00000366525…	AKR7A2,BCL2L11,BCL2L2,CAMKK1,CASK,CRYAB,DCTD,DFFA,DIABLO,FTH1,FTL,GSTA1,GSTM5,GSTP1,HNRNPK,HSPB1,MYO5A,NQO1,PAK2,PNP,PPP5C,PSAT1,PSMA1,PSMA3,PSMB1,PSMB4,PTK2,RBP1,TK1,TMSB4X,TYMP,XRCC4
GO.0070062	extracellular exosome	22	5.8e-07	ENSP00000216455,ENSP00000227251,ENSP00000235835,ENSP00000248553,ENSP00000250405,ENSP00000262193,ENSP00000273550,ENSP00000290541,ENSP00000291554,ENSP00000319788,ENSP00000335620,ENSP00000346921,ENSP00000349576,ENSP00000353375,ENSP00000354532,ENSP00000365439,ENSP00000365773,ENSP00000366525,ENSP00000368752,ENSP00000381607,ENSP00000382177,ENSP00000414359	AK2,AKR7A2,BCL2L2,CRYAA,CRYAB,DCTD,FTH1,FTL,GSTA1,GSTP1,HNRNPK,HSPB1,MAP4,MYO5A,NQO1,PNP,PRNP,PSAT1,PSMA1,PSMA3,PSMB1,PSMB4
GO.0044421	extracellular region part	24	2.24e-06	ENSP00000216455,ENSP00000227251,ENSP00000235835,ENSP00000248553,ENSP00000250405,ENSP00000258743,ENSP00000262193,ENSP00000273550,ENSP00000290541,ENSP00000291554,ENSP00000319788,ENSP00000335620,ENSP00000346921,ENSP00000349576,ENSP00000353375,ENSP00000354532,ENSP00000365439,ENSP00000365773,ENSP00000366525,ENSP00000367408,ENSP00000368752,ENSP00000381607,ENSP00000382177,ENSP00000414359	AK2,AKR7A2,BCL2L2,CASK,CRYAA,CRYAB,DCTD,FTH1,FTL,GSTA1,GSTP1,HNRNPK,HSPB1,IL6,MAP4,MYO5A,NQO1,PNP,PRNP,PSAT1,PSMA1,PSMA3,PSMB1,PSMB4
GO.0031982	vesicle	23	5.81e-06	ENSP00000216455,ENSP00000227251,ENSP00000235835,ENSP00000248553,ENSP00000250405,ENSP00000262193,ENSP00000273550,ENSP00000290541,ENSP00000291554,ENSP00000319788,ENSP00000335620,ENSP00000346921,ENSP00000349576,ENSP00000353375,ENSP00000354532,ENSP00000365439,ENSP00000365773,ENSP00000366525,ENSP00000367408,ENSP00000368752,ENSP00000370007,ENSP00000381607,ENSP00000414359	AK2,AKR7A2,BCL2L2,CASK,CRYAA,CRYAB,DCTD,FTH1,FTL,GSTA1,GSTP1,HNRNPK,HSPB1,MAP4,NQO1,PNP,PRNP,PSAT1,PSMA1,PSMA3,PSMB1,PSMB4,TMSB4X
GO.0005576	extracellular region	25	9.47e-06	ENSP00000216455,ENSP00000227251,ENSP00000235835,ENSP00000248553,ENSP00000250405,ENSP00000258743,ENSP00000262193,ENSP00000273550,ENSP00000290541,ENSP00000291554,ENSP00000319788,ENSP00000335620,ENSP00000346921,ENSP00000349576,ENSP00000353375,ENSP00000354532,ENSP00000365439,ENSP00000365773,ENSP00000366525,ENSP00000367408,ENSP00000368752,ENSP00000370007,ENSP00000381607,ENSP00000382177,ENSP00000414359	AK2,AKR7A2,BCL2L2,CASK,CRYAA,CRYAB,DCTD,FTH1,FTL,GSTA1,GSTP1,HNRNPK,HSPB1,IL6,MAP4,MYO5A,NQO1,PNP,PRNP,PSAT1,PSMA1,PSMA3,PSMB1,PSMB4,TMSB4X
GO.0031988	membrane-bounded vesicle	22	1.5e-05	ENSP00000216455,ENSP00000227251,ENSP00000235835,ENSP00000248553,ENSP00000250405,ENSP00000262193,ENSP00000273550,ENSP00000290541,ENSP00000291554,ENSP00000319788,ENSP00000335620,ENSP00000346921,ENSP00000349576,ENSP00000353375,ENSP00000354532,ENSP00000365439,ENSP00000365773,ENSP00000366525,ENSP00000368752,ENSP00000370007,ENSP00000381607,ENSP00000414359	AK2,AKR7A2,BCL2L2,CRYAA,CRYAB,DCTD,FTH1,FTL,GSTA1,GSTP1,HNRNPK,HSPB1,MAP4,NQO1,PNP,PRNP,PSAT1,PSMA1,PSMA3,PSMB1,PSMB4,TMSB4X
GO.0005839	proteasome core complex	3	0.000399	ENSP00000216455,ENSP00000262193,ENSP00000290541	PSMA3,PSMB1,PSMB4
GO.0044444	cytoplasmic part	29	0.000493	ENSP00000012443,ENSP00000158166,ENSP00000216455,ENSP00000227251,ENSP00000232219,ENSP00000252029,ENSP00000256593,ENSP00000262193,ENSP00000273550,ENSP00000290541,ENSP00000301634,ENSP00000305958,ENSP00000314067,ENSP00000319788,ENSP00000335620,ENSP00000341189,ENSP00000342011,ENSP00000349576,ENSP00000354532,ENSP00000365439,ENSP00000365773,ENSP00000366237,ENSP00000366525,ENSP00000367408,ENSP00000368752…	BCL2L11,CAMKK1,CASK,CRYAB,DCTD,DFFA,DIABLO,FTH1,FTL,GSTA1,GSTM5,GSTP1,HNRNPK,NQO1,PAK2,PNP,PPP5C,PRNP,PSAT1,PSMA1,PSMA3,PSMB1,PSMB4,PTK2,RBP1,STIP1,TK1,TYMP,XRCC4
GO.0008043	intracellular ferritin complex	2	0.000543	ENSP00000273550,ENSP00000366525	FTH1,FTL
GO.0000502	proteasome complex	4	0.00072	ENSP00000216455,ENSP00000248553,ENSP00000262193,ENSP00000290541	HSPB1,PSMA3,PSMB1,PSMB4
GO.0005737	cytoplasm	33	0.00193	ENSP00000158166,ENSP00000216455,ENSP00000232219,ENSP00000252029,ENSP00000256593,ENSP00000258743,ENSP00000262193,ENSP00000273550,ENSP00000289473,ENSP00000290541,ENSP00000291554,ENSP00000301634,ENSP00000305958,ENSP00000314067,ENSP00000319788,ENSP00000335620,ENSP00000341189,ENSP00000342011,ENSP00000349547,ENSP00000349576,ENSP00000353375,ENSP00000354532,ENSP00000365439,ENSP00000365773,ENSP00000366237…	API5,BCL2L11,CAMKK1,CASK,CRYAA,DCTD,DFFA,DIABLO,FTH1,FTL,GSTA1,GSTM5,GSTP1,HNRNPK,IL6,MAP4,NCF1,NQO1,PAK2,PNP,PRNP,PSAT1,PSMA1,PSMA3,PSMB1,PSMB4,PTK2,RASSF1,RBP1,STIP1,TK1,TYMP,XRCC4
GO.0019773	proteasome core complex, alpha-subunit complex	2	0.0157	ENSP00000216455,ENSP00000414359	PSMA1,PSMA3
GO.0005634	nucleus	25	0.0159	ENSP00000012443,ENSP00000158166,ENSP00000216455,ENSP00000227251,ENSP00000248553,ENSP00000262193,ENSP00000273550,ENSP00000290541,ENSP00000291554,ENSP00000302111,ENSP00000305958,ENSP00000314067,ENSP00000341189,ENSP00000342011,ENSP00000349547,ENSP00000354532,ENSP00000359804,ENSP00000365439,ENSP00000366237,ENSP00000367408,ENSP00000368752,ENSP00000370007,ENSP00000381607,ENSP00000414359,ENSP00000431391	API5,CAMKK1,CASK,CRYAA,CRYAB,DFFA,FTH1,FUBP1,GSTP1,HNRNPK,HSPB1,MGMT,PAK2,PNP,PPP5C,PRNP,PSMA1,PSMA3,PSMB1,PSMB4,PTK2,RASSF1,STIP1,TMSB4X,XRCC4
GO.0005856	cytoskeleton	12	0.0182	ENSP00000227251,ENSP00000248553,ENSP00000341189,ENSP00000342011,ENSP00000349547,ENSP00000353375,ENSP00000354532,ENSP00000365439,ENSP00000367408,ENSP00000370007,ENSP00000382177,ENSP00000414359	CASK,CRYAB,HNRNPK,HSPB1,MAP4,MYO5A,PNP,PSMA1,PTK2,RASSF1,TMSB4X,XRCC4
GO.0044424	intracellular part	35	0.0315	ENSP00000158166,ENSP00000216455,ENSP00000232219,ENSP00000248553,ENSP00000252029,ENSP00000256593,ENSP00000258743,ENSP00000262193,ENSP00000273550,ENSP00000289473,ENSP00000290541,ENSP00000291554,ENSP00000301634,ENSP00000302111,ENSP00000305958,ENSP00000314067,ENSP00000319788,ENSP00000335620,ENSP00000341189,ENSP00000342011,ENSP00000349547,ENSP00000349576,ENSP00000353375,ENSP00000359804,ENSP00000365439…	API5,BCL2L11,CAMKK1,CASK,CRYAA,DCTD,DFFA,DIABLO,FTH1,FTL,FUBP1,GSTA1,GSTM5,GSTP1,HNRNPK,HSPB1,IL6,MAP4,MGMT,NCF1,NQO1,PAK2,PRNP,PSAT1,PSMA1,PSMA3,PSMB1,PSMB4,PTK2,RASSF1,RBP1,STIP1,TK1,TYMP,XRCC4
#Molecular function	pathway description	observed gene count	false discovery rate	matching proteins in your network (IDs)	matching proteins in your network (labels)
GO.0004298	threonine-type endopeptidase activity	4	0.000165	ENSP00000216455,ENSP00000262193,ENSP00000290541,ENSP00000414359	PSMA1,PSMA3,PSMB1,PSMB4
GO.0042802	identical protein binding	11	0.00254	ENSP00000012443,ENSP00000227251,ENSP00000248553,ENSP00000250405,ENSP00000291554,ENSP00000301634,ENSP00000314067,ENSP00000319788,ENSP00000349547,ENSP00000366525,ENSP00000368752	BCL2L2,CRYAA,CRYAB,FTL,HSPB1,NQO1,PAK2,PPP5C,PRNP,RASSF1,TK1
GO.0004364	glutathione transferase activity	3	0.0153	ENSP00000256593,ENSP00000335620,ENSP00000381607	GSTA1,GSTM5,GSTP1
GO.0008432	JUN kinase binding	2	0.0212	ENSP00000341189,ENSP00000381607	GSTP1,PTK2
#KEGG pathway	pathway description	observed gene count	false discovery rate	matching proteins in your network (IDs)	matching proteins in your network (labels)
980	Metabolism of xenobiotics by cytochrome P450	4	0.00338	ENSP00000235835,ENSP00000256593,ENSP00000335620,ENSP00000381607	AKR7A2,GSTA1,GSTM5,GSTP1
240	Pyrimidine metabolism	4	0.00563	ENSP00000252029,ENSP00000301634,ENSP00000349576,ENSP00000354532	DCTD,PNP,TK1,TYMP
5020	Prion diseases	3	0.00563	ENSP00000258743,ENSP00000305958,ENSP00000368752	IL6,PRNP,STIP1
3050	Proteasome	3	0.00722	ENSP00000216455,ENSP00000262193,ENSP00000290541	PSMA3,PSMB1,PSMB4
480	Glutathione metabolism	3	0.00855	ENSP00000256593,ENSP00000335620,ENSP00000381607	GSTA1,GSTM5,GSTP1
5206	MicroRNAs in cancer	4	0.0109	ENSP00000250405,ENSP00000349547,ENSP00000365439,ENSP00000376943	BCL2L11,BCL2L2,HNRNPK,RASSF1
982	Drug metabolism - cytochrome P450	3	0.0129	ENSP00000256593,ENSP00000335620,ENSP00000381607	GSTA1,GSTM5,GSTP1
5204	Chemical carcinogenesis	3	0.0161	ENSP00000256593,ENSP00000335620,ENSP00000381607	GSTA1,GSTM5,GSTP1
5146	Amoebiasis	3	0.0433	ENSP00000248553,ENSP00000258743,ENSP00000341189	HSPB1,IL6,PTK2
#PFAM Protein Domains	pathway description	observed gene count	false discovery rate	matching proteins in your network (IDs)	matching proteins in your network (labels)
PF00227	Proteasome subunit	4	0.000152	ENSP00000216455,ENSP00000262193,ENSP00000290541,ENSP00000414359	PSMA1,PSMA3,PSMB1,PSMB4
PF00011	Hsp20/alpha crystallin family	3	0.00108	ENSP00000227251,ENSP00000248553,ENSP00000291554	CRYAA,CRYAB,HSPB1
PF00210	Ferritin-like domain	2	0.0043	ENSP00000273550,ENSP00000366525	FTH1,FTL
PF00525	Alpha crystallin A chain, N terminal	2	0.00967	ENSP00000227251,ENSP00000291554	CRYAA,CRYAB
